# Seasonal frost improves probiotic and nutrient availability in fermented vegetables

**DOI:** 10.1101/2025.06.27.661941

**Authors:** Andrew Luzmore, Jason Grauer, Dan Barber, Grace Jorgensen, Pearson Lau, Swapan Jain, Gabriel G. Perron

**Author notes:** These authors contributed equally to this work (Andrew Luzmore, Jason Grauer). Corresponding authors: Department of Biology Reem-Kayden Center for Science and Computation Bard College 30 Campus Road, Annandale-on-Hudson, NY, 12571.

## Abstract

Climate change is shifting seasonal patterns in temperate regions, increasing the likelihood of early frost and raising questions about its impact on food production and quality. In this study, we tested how a single seasonal frost event influences microbial communities, fermentation dynamics, and the nutritional profile of naturally fermented cabbage and carrots, two cold-tolerant crops commonly grown in the Northeast US Using microbial sequencing, metagenomic analysis, and targeted vitamin assays, we found that frost exposure had no negative impact on microbial diversity or fermentation outcomes. Instead, it was associated with subtle shifts in microbial composition and increased abundance of genes involved in vitamin biosynthesis, including those linked to vitamin K□, B□□, and threonine. These genetic changes corresponded to higher concentrations of vitamins A and E in fermented carrots and vitamin K□ in fermented cabbage. Our findings suggest that frost can enhance the nutritional and sensory qualities of fermented vegetables, offering a model for a new climate-resilient strategy for producing value-added, regionally distinctive food products.
