## Supplementary material for "Seasonal frost improves probiotic and nutrient availability in fermented vegetables": Table S2

	BHSB10F	BHSB11F	BHSB18F	BHSB19F	BHSB20F	BHSB21F	BHSB22F	BHsB23F	BHSB24F	BHSB5F	BHSB6F	BHSB7F	BHSB8F	BHSB9F	BSHB12F	BSHB17F
ASV1	45452	45016	2553	3961	21	14	0	0	18	32590	35736	54827	48625	60509	26327	27
ASV2	16	0	21041	662	1518	13367	18548	8558	13375	0	0	0	0	23	0	6031
ASV3	0	92	789	0	0	8823	4644	12735	23736	46	0	0	0	0	0	183
ASV6	35	121	13464	181	64	19	0	0	0	0	0	0	0	32	11	1613
ASV7	0	96	7279	0	198	1717	1390	1528	3549	28	11	0	0	0	0	1069
ASV8	0	10001	9	0	0	0	0	0	0	6	0	3	0	8	5638	0
ASV9	0	0	8096	188	106	37	101	94	206	0	0	0	0	0	0	1005
ASV11	0	0	111	9	18	1192	1683	618	1020	0	0	0	0	0	0	137
ASV15	0	0	87	132	229	0	0	0	0	0	0	0	0	0	0	315
ASV18	36	88	0	0	0	0	14	12	41	39	0	28	49	40	0	23
ASV19	0	0	197	0	135	0	0	0	0	0	0	0	0	0	0	0
ASV20	25	35	0	0	0	0	0	0	0	23	0	0	5	217	18	0
ASV21	144	28	20	36	8	13	6	0	12	362	40	96	9	75	15	0
ASV25	20	45	14	0	0	18	13	0	26	28	28	15	0	32	0	14
ASV28	0	18	9	0	3	0	6	0	16	11	0	0	10	9	0	0
ASV29	0	0	0	79	0	0	0	0	0	0	0	2	0	0	0	0
ASV31	6	18	16	0	0	0	0	0	22	5	6	5	7	10	0	0
ASV32	0	0	7	0	0	7	5	0	9	0	0	7	0	0	0	12
ASV35	0	9	4	0	0	5	0	2	0	0	0	0	0	7	0	9
ASV36	0	0	0	0	0	0	0	0	0	0	0	0	0	0	0	36
ASV38	0	0	0	0	0	5	0	0	32	7	0	6	0	0	0	0
ASV39	0	0	11	0	0	0	0	0	15	7	0	0	0	0	0	6
ASV40	0	0	0	0	0	10	0	8	11	0	0	0	0	0	0	0
ASV43	0	0	0	0	0	0	0	0	0	0	0	0	24	0	0	0
ASV45	0	17	0	0	0	0	0	0	0	0	0	0	0	0	0	0
ASV49	0	0	0	0	0	0	0	0	0	11	0	0	4	0	0	0
ASV57	0	0	3	0	0	0	0	0	0	0	0	0	0	0	0	8
ASV58	0	0	0	0	0	0	0	0	9	0	0	0	0	0	0	0
ASV60	0	0	0	0	0	0	0	0	0	0	0	0	0	0	0	9
ASV61	0	8	0	0	0	0	0	0	0	0	0	0	0	0	0	0
ASV64	0	7	0	0	0	0	0	0	0	0	0	0	0	0	0	0
ASV66	0	0	0	0	0	0	0	0	0	7	0	0	0	0	0	0
ASV68	0	6	3	0	0	0	0	0	0	0	0	0	0	0	0	0
ASV71	0	0	0	0	0	0	0	0	0	0	0	5	0	0	0	0
ASV72	0	0	0	0	0	0	0	0	0	0	0	0	0	0	0	5
ASV75	0	0	0	0	0	4	0	0	0	0	0	0	0	0	0	0
ASV77	0	0	0	0	0	0	0	0	4	0	0	0	0	0	0	0
ASV78	0	0	0	0	0	0	0	0	4	0	0	0	0	0	0	0
ASV79	0	0	0	0	0	0	0	0	4	0	0	0	0	0	0	0
ASV83	0	0	0	0	0	2	3	0	0	0	0	0	0	0	0	0
ASV85	0	0	0	0	0	0	0	0	0	0	3	0	0	0	0	0
ASV88	0	0	0	0	0	0	0	0	0	0	0	3	0	0	0	0
ASV90	2	0	0	0	0	0	0	0	0	0	0	0	0	3	0	0
ASV91	0	0	0	0	0	0	0	0	0	0	0	0	0	3	0	0
ASV92	0	0	0	0	0	0	0	0	0	0	0	0	0	0	0	3
ASV93	2	0	0	0	0	0	0	0	0	0	0	0	0	0	0	0
ASV96	0	0	0	0	0	2	0	0	0	0	0	0	0	0	0	0
ASV97	0	0	0	0	0	2	2	0	0	0	0	0	0	0	0	0
ASV101	0	0	0	0	0	0	0	2	0	0	0	0	0	0	0	0
ASV102	0	0	0	0	0	0	0	2	0	0	0	0	0	0	0	0
ASV103	0	0	0	0	0	0	0	0	2	0	0	0	0	0	0	0
ASV104	0	0	0	0	0	0	0	0	0	2	0	0	0	0	0	0
ASV105	0	0	0	0	0	0	0	0	0	2	0	0	0	0	0	0
ASV109	0	0	0	0	0	0	0	0	0	0	0	0	0	0	2	0
