## Supplementary material for "Seasonal frost improves probiotic and nutrient availability in fermented vegetables": Table S3

	BHSB10F	BHSB11F	BHSB18F	BHSB19F	BHSB20F	BHSB21F	BHSB22F	BHSB23F	BHSB24F	BHSB5F	BHSB6F	BHSB7F	BHSB8F	BHSB9F	BSHB12F	BSHB17F
ASV1	3126	26877	179245	0	543	2590393	664504	791200	115146	14074	15171	6757	0	573170	3354	10972
ASV2	0	1185	494	0	10	40136	3441	13	1137815	5260	2680	0	0	195	0	521
ASV3	0	1120	286	0	0	958	906018	848	6259	250	2	4	0	149	0	0
ASV4	112350	83569	0	0	8	29	0	0	4	94400	83936	229709	4727	13690	79894	0
ASV5	116476	67036	0	0	0	0	0	0	0	57834	71009	163318	457	11010	80042	99
ASV6	0	0	19992	0	209639	229	0	0	16	0	0	4051	0	0	0	19786
ASV7	72	0	32343	2534	8520	9014	6733	10532	447	0	0	2	0	0	0	63805
ASV8	866	0	1146	0	126	54	78	16082	13	1035	0	109047	0	0	416	1094
ASV9	0	0	88413	0	0	36	131	0	19	0	0	0	0	0	0	12
ASV10	0	0	0	0	0	0	0	0	0	0	0	0	0	0	0	88481
ASV11	0	0	29294	0	0	0	0	0	0	0	0	0	0	0	0	45610
ASV12	0	0	11883	526	4370	6208	5781	5469	315	0	0	0	0	2	0	28444
ASV13	0	0	1527	0	821	306	58	392	0	0	0	0	0	0	0	47692
ASV14	0	0	0	0	0	0	0	41058	0	0	0	0	0	0	0	0
ASV15	0	0	0	0	0	4	0	0	0	15470	17037	0	0	0	0	0
ASV16	0	0	14066	0	12874	109	314	448	28	0	0	0	0	0	0	4606
ASV17	0	0	4592	0	3249	0	0	82	42	0	0	0	0	0	187	14435
ASV18	0	0	22374	0	0	0	0	0	0	0	0	0	0	0	0	0
ASV19	0	0	20445	0	148	0	0	0	0	1038	0	0	0	0	0	0
ASV20	0	0	21356	0	0	0	138	0	0	0	0	0	0	0	0	0
ASV21	0	0	16022	0	0	0	0	0	0	0	0	0	0	0	0	0
ASV22	0	0	13957	0	0	118	0	0	0	0	0	0	0	0	0	0
ASV23	0	0	247	0	525	0	127	396	0	0	0	8864	0	0	0	3169
ASV24	0	0	0	0	0	517	0	0	12498	0	0	0	0	0	0	0
ASV25	0	0	10579	0	269	118	46	60	0	0	0	0	0	0	0	1444
ASV26	0	0	0	0	3687	0	0	171	109	0	0	7768	0	11	0	0
ASV27	0	0	9390	0	61	0	76	50	0	0	0	0	0	0	1004	913
ASV28	0	474	4672	0	0	39	0	0	0	0	0	0	0	94	924	3618
ASV29	0	0	0	0	0	5746	1221	1514	0	0	0	0	0	999	0	0
ASV30	0	0	283	0	0	4628	1006	1634	168	0	0	0	0	1492	0	70
ASV31	0	0	0	0	0	0	5	0	0	0	0	0	8458	0	0	96
ASV32	0	0	0	0	0	0	0	0	0	0	0	8523	0	0	0	0
ASV33	0	0	0	0	0	4835	1096	1546	0	0	0	0	0	1008	0	0
ASV34	0	0	327	0	0	4353	1227	1469	0	0	0	0	0	970	0	0
ASV35	0	0	0	0	0	4215	1043	1446	0	160	0	0	0	1171	0	0
ASV36	0	0	0	0	0	328	0	0	0	7655	0	0	0	0	0	0
ASV37	0	0	0	0	0	0	0	0	0	0	0	7983	0	0	0	0
ASV38	0	0	0	0	0	4230	1000	1478	0	0	0	0	0	1142	0	0
ASV39	0	0	0	0	51	0	138	106	0	1063	0	0	0	6461	0	0
ASV40	0	0	645	0	58	28	88	106	0	2806	0	4057	0	0	0	0
ASV41	0	0	891	0	83	0	48	115	0	69	0	6344	0	0	0	0
ASV42	0	0	0	0	0	3868	1088	1458	0	0	0	0	0	862	0	0
ASV43	0	0	0	0	0	3731	952	1228	0	0	0	0	0	1174	0	0
ASV44	0	0	0	0	0	4117	927	1160	0	0	0	0	0	861	0	0
ASV45	0	0	0	0	0	3945	954	1255	0	0	0	0	0	828	0	0
ASV46	0	0	0	0	0	3830	961	1283	0	0	0	0	0	831	0	0
ASV47	0	0	0	0	0	4306	1031	1386	0	0	0	0	0	0	0	0
ASV48	0	4595	108	0	27	85	0	69	2	0	0	0	0	1431	0	337
ASV49	0	0	207	0	0	0	47	116	0	185	0	5921	0	0	45	0
ASV50	0	0	369	0	0	3738	0	1248	0	0	0	0	0	908	0	0
ASV51	0	0	0	0	0	3823	0	1242	0	0	0	0	0	1137	0	0
ASV52	0	0	0	0	0	71	0	0	0	4266	0	1716	0	0	0	0
ASV53	0	0	0	0	0	3841	0	1226	0	0	0	0	0	907	0	0
ASV54	0	0	0	0	0	139	0	155	0	0	0	0	0	0	5669	0
ASV55	0	0	5943	0	0	0	0	0	0	0	0	0	0	0	0	0
ASV56	0	210	4339	0	0	82	38	245	4	0	0	0	0	1000	0	0
ASV57	0	0	0	0	0	3799	0	1161	0	0	0	0	0	926	0	0
ASV58	0	0	694	0	45	0	0	53	4	14	0	2278	0	0	2529	0
ASV59	0	0	0	0	0	3500	0	1183	0	0	0	0	0	887	0	0
ASV60	0	0	0	0	0	3180	0	1273	0	0	0	0	0	899	0	0
ASV61	62	0	0	0	0	4122	1149	0	0	0	0	0	0	0	0	0
ASV62	0	0	0	0	0	0	5208	111	0	0	0	0	0	0	0	0
ASV63	0	0	0	0	0	3206	0	1002	0	0	0	0	0	843	0	0
ASV64	0	0	0	0	0	3855	0	1153	0	0	0	0	0	0	0	0
ASV65	0	0	0	0	0	3510	0	1386	0	0	0	0	0	0	0	0
ASV66	0	0	0	0	0	3615	0	0	0	0	0	0	0	1005	0	0
ASV67	0	0	36	0	0	19	8	4432	11	60	0	0	0	0	0	49
ASV68	0	0	0	0	0	3330	0	1198	0	0	0	0	0	0	0	0
ASV69	0	0	0	0	0	2583	0	857	0	0	0	0	0	951	0	0
ASV70	0	0	0	0	0	3260	0	0	0	0	0	0	0	1091	0	0
ASV71	0	0	0	0	0	3216	0	1110	0	0	0	0	0	0	0	0
ASV72	0	0	0	0	0	3236	0	0	0	0	0	0	0	961	0	0
ASV73	4148	0	0	0	0	0	0	0	0	0	0	0	0	0	0	0
ASV74	0	0	0	0	0	2962	0	1174	0	0	0	0	0	0	0	0
ASV75	0	0	0	0	0	2601	717	802	0	0	0	0	0	0	0	0
ASV76	0	0	0	0	0	0	0	0	0	0	0	0	0	3125	864	0
ASV77	0	0	0	0	0	2887	0	0	0	0	0	0	0	841	0	0
ASV78	0	0	0	0	1031	0	49	201	0	0	0	0	0	0	0	2330
ASV79	0	0	0	0	0	3609	0	0	0	0	0	0	0	0	0	0
ASV80	0	0	0	0	0	2688	0	0	0	0	0	0	0	836	0	0
ASV81	0	0	0	0	0	0	0	0	0	0	0	0	0	0	3491	0
ASV82	0	0	0	0	0	3431	0	0	0	0	0	0	0	0	0	0
ASV83	0	0	309	0	34	0	0	0	0	0	0	0	0	0	2880	0
ASV84	0	0	0	0	0	3156	0	0	0	0	0	0	0	0	0	0
ASV85	0	0	0	0	0	2278	0	0	0	0	0	0	0	873	0	0
ASV86	0	0	984	0	218	339	231	273	0	0	0	0	0	0	0	1064
ASV87	0	0	0	0	0	3084	0	0	0	0	0	0	0	0	0	0
ASV88	0	0	0	0	0	0	0	0	0	0	2991	0	0	0	0	0
ASV89	0	0	0	0	0	2964	0	0	0	0	0	0	0	0	0	0
ASV90	0	0	0	0	0	2958	0	0	0	0	0	0	0	0	0	0
ASV91	0	0	0	0	0	0	0	0	0	0	0	2948	0	0	0	0
ASV92	0	0	0	0	0	2927	0	0	0	0	0	0	0	0	0	0
ASV93	0	0	0	0	0	2918	0	0	0	0	0	0	0	0	0	0
ASV94	0	0	0	0	0	2862	0	0	0	0	0	0	0	0	0	0
ASV95	0	0	0	0	0	2860	0	0	0	0	0	0	0	0	0	0
ASV96	0	0	265	0	0	2036	0	0	0	0	0	0	0	547	0	0
ASV97	0	0	0	0	0	2846	0	0	0	0	0	0	0	0	0	0
ASV98	2746	0	0	0	0	0	0	0	0	0	0	0	0	0	0	0
ASV99	0	0	0	0	0	2745	0	0	0	0	0	0	0	0	0	0
ASV100	0	0	0	0	0	2718	0	0	0	0	0	0	0	0	0	0
ASV101	294	938	122	0	74	0	44	37	3	0	0	0	0	0	1103	49
ASV102	0	0	0	0	0	0	0	0	0	2581	0	0	0	0	0	0
ASV103	0	0	0	0	0	2544	0	0	0	0	0	0	0	0	0	0
ASV104	0	0	59	0	0	0	27	25	0	874	0	0	0	0	1421	103
ASV105	0	0	1449	0	0	149	27	858	0	0	0	0	0	0	0	0
ASV106	0	0	0	0	0	0	0	0	0	0	0	2456	0	0	0	0
ASV107	0	0	0	0	0	1447	269	485	0	0	0	0	0	191	0	0
ASV108	0	0	56	0	0	0	0	23	0	0	0	2301	0	0	0	0
ASV109	0	0	406	0	115	288	18	194	0	0	0	0	0	0	0	1277
ASV110	0	0	0	0	0	1409	307	364	0	0	0	0	0	218	0	0
ASV111	2249	0	0	0	0	0	0	0	0	0	0	0	0	0	0	0
ASV112	0	0	0	0	64	0	0	0	0	2159	0	0	0	0	0	0
ASV113	0	0	0	0	0	2167	0	0	0	0	0	0	0	0	0	0
ASV114	0	0	0	0	0	2147	0	0	0	0	0	0	0	0	0	0
ASV115	0	0	0	0	0	2120	0	0	0	0	0	0	0	0	0	0
ASV116	0	0	0	0	0	0	0	0	0	0	0	2097	0	0	0	0
ASV117	0	0	0	0	0	0	0	285	0	1799	0	0	0	0	0	0
ASV118	0	0	586	0	144	230	106	213	0	0	0	0	0	0	0	787
ASV119	0	0	0	0	0	0	0	0	0	0	0	0	0	1634	0	372
ASV120	0	0	92	0	0	1203	355	318	0	0	0	0	0	0	0	0
ASV121	0	0	0	0	0	126	0	0	0	0	0	0	0	1818	0	0
ASV122	0	0	0	0	0	263	0	0	0	0	0	0	0	1670	0	0
ASV123	0	0	0	0	0	0	0	0	0	0	0	0	1857	0	0	0
ASV124	47	702	0	0	0	0	0	0	0	4	600	312	0	16	158	0
ASV125	0	0	0	0	0	1376	0	0	0	0	0	0	0	404	0	0
ASV126	0	0	263	0	0	1515	0	0	0	0	0	0	0	0	0	0
ASV127	0	0	585	0	0	0	0	0	3	0	0	0	0	0	0	1172
ASV128	0	0	0	0	0	0	0	289	0	0	0	1445	0	0	0	0
ASV129	0	819	104	0	0	15	0	0	0	554	0	0	0	195	0	44
ASV130	0	0	0	0	0	1704	0	0	0	0	0	0	0	0	0	0
ASV131	0	0	0	0	0	0	0	0	0	0	0	0	0	1680	0	0
ASV132	0	0	95	0	0	0	0	0	0	0	0	1563	0	0	0	0
ASV133	0	0	0	0	0	792	270	257	0	0	0	0	0	339	0	0
ASV134	0	0	0	0	0	0	0	0	0	0	0	0	0	0	1626	0
ASV135	0	0	0	0	0	1146	0	470	0	0	0	0	0	0	0	0
ASV136	0	0	0	0	0	4	0	47	0	0	0	0	0	0	1538	0
ASV137	0	0	0	0	0	0	0	0	0	86	0	297	0	396	0	807
ASV138	0	0	0	0	0	883	186	325	0	0	0	0	0	171	0	0
ASV139	0	0	0	0	0	0	0	0	0	909	0	650	0	0	0	0
ASV140	0	0	0	0	0	0	1548	0	0	0	0	0	0	0	0	0
ASV141	0	0	116	0	322	47	166	830	31	0	0	0	0	0	0	30
ASV142	0	0	0	0	0	0	1530	0	0	0	0	0	0	0	0	0
ASV143	0	0	0	0	0	0	0	0	0	0	967	539	0	0	0	0
ASV144	0	0	0	0	0	1181	0	307	0	0	0	0	0	0	0	0
ASV145	235	89	0	0	0	0	0	0	0	0	0	1154	0	0	0	0
ASV146	0	0	1462	0	0	0	0	0	2	0	0	0	0	0	0	0
ASV147	0	0	0	0	0	0	1456	0	0	0	0	0	0	0	0	0
ASV148	0	0	0	0	0	857	211	376	0	0	0	0	0	0	0	0
ASV149	0	0	0	0	0	0	1430	0	0	0	0	0	0	0	0	0
ASV150	0	0	0	0	0	0	0	0	0	0	0	1425	0	0	0	0
ASV151	0	0	84	0	108	9	21	10	3	0	0	0	0	0	0	1189
ASV152	0	0	0	0	0	0	76	138	5	1162	0	14	0	0	0	0
ASV153	0	0	0	0	123	0	3	0	7	0	0	0	0	1248	0	0
ASV154	0	0	0	0	0	0	0	0	0	0	0	0	0	1373	0	0
ASV155	0	0	0	0	0	995	0	376	0	0	0	0	0	0	0	0
ASV156	0	0	0	0	708	87	189	0	0	0	0	0	0	0	0	374
ASV157	0	0	16	0	89	74	0	255	0	0	0	0	0	0	0	921
ASV158	0	0	0	0	0	917	0	421	0	0	0	0	0	0	0	0
ASV159	0	0	0	0	0	0	0	0	0	230	0	1103	0	0	0	0
ASV160	0	0	0	0	0	0	1322	0	0	0	0	0	0	0	0	0
ASV161	0	0	0	0	0	0	0	0	0	0	0	0	0	1322	0	0
ASV162	0	0	0	0	0	0	1279	0	0	0	0	0	0	0	0	0
ASV163	0	0	0	0	0	0	0	0	0	0	0	0	0	1279	0	0
ASV164	0	0	0	0	0	948	322	0	0	0	0	0	0	0	0	0
ASV165	0	0	137	0	0	0	0	138	0	677	0	308	0	0	0	0
ASV166	0	0	0	0	0	0	1259	0	0	0	0	0	0	0	0	0
ASV167	0	0	0	0	0	0	1248	0	0	0	0	0	0	0	0	0
ASV168	0	0	0	0	0	0	1247	0	0	0	0	0	0	0	0	0
ASV169	0	0	0	0	0	0	0	0	0	0	0	1247	0	0	0	0
ASV170	0	0	1214	0	20	0	0	0	0	0	0	0	0	0	0	0
ASV171	0	0	0	0	0	1198	0	0	0	0	0	0	0	0	0	0
ASV172	0	0	264	0	0	0	0	0	0	922	0	0	0	0	0	0
ASV173	0	0	0	0	0	0	1168	0	0	0	0	0	0	0	0	0
ASV174	425	230	0	0	49	0	0	0	0	261	0	0	0	126	0	57
ASV175	0	0	0	0	0	0	1147	0	0	0	0	0	0	0	0	0
ASV176	0	0	0	0	0	0	1145	0	0	0	0	0	0	0	0	0
ASV177	0	427	0	0	0	0	0	0	0	0	0	387	0	0	330	0
ASV178	0	0	84	0	11	202	87	223	24	0	0	0	0	0	0	511
ASV179	0	0	0	0	0	1131	0	0	0	0	0	0	0	0	0	0
ASV180	0	0	0	0	0	0	1126	0	0	0	0	0	0	0	0	0
ASV181	0	0	0	0	0	0	0	0	0	0	0	0	0	1126	0	0
ASV182	231	0	0	0	0	0	0	0	0	0	882	0	0	0	0	0
ASV183	0	0	0	0	0	0	0	0	0	0	0	0	0	1108	0	0
ASV184	1069	0	0	0	0	0	12	26	0	0	0	0	0	0	0	0
ASV185	0	0	946	0	156	0	0	0	0	0	0	0	0	0	0	0
ASV186	0	0	0	0	0	0	0	0	0	1096	0	0	0	0	0	0
ASV187	0	0	1060	0	20	3	0	0	0	0	0	0	0	0	0	0
ASV188	0	0	180	0	160	0	0	0	0	0	0	0	0	0	0	719
ASV189	0	0	0	0	0	0	0	0	0	0	1046	0	0	0	0	0
ASV190	0	1026	0	0	0	0	0	0	0	0	0	0	0	0	0	0
ASV191	289	0	0	0	0	0	0	0	0	0	0	725	0	0	0	0
ASV192	0	0	645	0	361	0	0	0	0	0	0	0	0	0	0	0
ASV193	275	0	0	0	0	0	0	0	0	0	362	361	0	0	0	0
ASV194	0	0	0	0	0	819	0	179	0	0	0	0	0	0	0	0
ASV195	0	0	0	0	0	991	0	0	0	0	0	0	0	0	0	0
ASV196	0	0	0	0	0	0	0	0	0	0	0	991	0	0	0	0
ASV197	254	0	0	0	0	0	0	0	0	0	0	0	0	0	730	0
ASV198	0	0	0	0	0	978	0	0	0	0	0	0	0	0	0	0
ASV199	0	0	0	0	0	0	16	0	0	0	0	0	0	961	0	0
ASV200	0	0	0	0	0	0	0	0	0	0	0	0	0	0	0	960
ASV201	0	0	0	0	0	0	0	0	0	0	519	438	0	0	0	0
ASV202	953	0	0	0	0	0	0	0	0	0	0	0	0	0	0	0
ASV203	0	0	0	0	0	0	0	0	0	0	0	0	0	952	0	0
ASV204	0	0	0	0	0	0	0	0	0	0	945	0	0	0	0	0
ASV205	0	0	0	0	108	0	0	0	0	0	0	0	0	0	0	830
ASV206	0	0	0	0	0	621	0	316	0	0	0	0	0	0	0	0
ASV207	0	0	0	0	0	516	200	212	0	0	0	0	0	0	0	0
ASV208	0	0	745	0	178	0	0	0	0	0	0	0	0	0	0	0
ASV209	0	0	0	0	0	914	0	0	0	0	0	0	0	0	0	0
ASV210	0	611	0	0	0	0	0	0	0	301	0	0	0	0	0	0
ASV211	0	0	0	0	0	0	0	0	0	0	217	425	0	0	269	0
ASV212	0	0	0	0	0	0	0	0	0	0	0	892	0	0	0	0
ASV213	0	875	0	0	0	0	0	0	0	0	0	0	0	0	0	0
ASV214	0	0	0	0	0	864	0	0	0	0	0	0	0	0	0	0
ASV215	0	0	29	0	0	0	22	0	0	0	0	0	0	0	805	0
ASV216	0	0	0	0	203	218	0	95	0	0	0	0	0	0	0	336
ASV217	0	0	0	0	0	0	10	0	0	36	0	802	0	0	0	0
ASV218	0	0	0	0	0	0	0	0	0	0	0	846	0	0	0	0
ASV219	0	0	0	0	0	0	0	0	0	0	0	0	0	0	0	846
ASV220	0	835	0	0	0	0	0	0	0	0	0	0	0	0	0	0
ASV221	0	0	0	0	0	0	0	0	0	0	0	824	0	0	0	0
ASV222	0	0	0	0	6	25	0	787	4	0	0	0	0	0	0	0
ASV223	0	0	0	0	0	0	0	0	0	0	0	820	0	0	0	0
ASV224	0	425	0	0	0	0	0	385	0	0	0	0	0	0	0	0
ASV225	0	0	0	0	0	0	0	0	0	0	799	0	0	0	0	0
ASV226	68	84	0	0	0	0	0	0	0	252	0	119	0	37	238	0
ASV227	0	0	0	0	0	0	0	0	0	0	0	0	0	798	0	0
ASV228	0	0	0	0	0	572	224	0	0	0	0	0	0	0	0	0
ASV229	0	0	230	0	0	0	0	70	0	0	0	0	0	119	314	60
ASV230	0	0	0	0	0	0	0	0	0	0	0	0	0	790	0	0
ASV231	0	0	789	0	0	0	0	0	0	0	0	0	0	0	0	0
ASV232	0	0	0	0	0	0	783	0	0	0	0	0	0	0	0	0
ASV233	0	0	0	0	0	766	0	0	0	0	0	0	0	0	0	0
ASV234	0	0	0	0	0	0	0	0	0	0	0	0	0	0	766	0
ASV235	0	0	0	0	0	0	0	764	0	0	0	0	0	0	0	0
ASV236	0	0	0	0	0	0	0	0	0	0	0	764	0	0	0	0
ASV237	0	0	0	0	0	124	0	0	0	0	0	0	0	0	0	626
ASV238	0	0	0	0	0	0	0	0	0	0	0	748	0	0	0	0
ASV239	0	0	0	0	0	0	0	0	0	0	0	0	0	745	0	0
ASV240	0	0	741	0	0	0	0	0	0	0	0	0	0	0	0	0
ASV241	0	0	0	0	0	0	0	0	0	0	741	0	0	0	0	0
ASV242	0	735	0	0	0	0	0	0	0	0	0	0	0	0	0	0
ASV243	167	86	0	0	0	0	0	0	0	6	0	458	0	0	12	0
ASV244	0	0	0	0	0	0	0	729	0	0	0	0	0	0	0	0
ASV245	0	717	0	0	0	0	0	0	0	0	0	0	0	0	0	0
ASV246	0	0	0	0	0	546	0	164	0	0	0	0	0	0	0	0
ASV247	0	705	0	0	0	0	0	0	0	0	0	0	0	0	0	0
ASV248	0	0	0	0	0	701	0	0	0	0	0	0	0	0	0	0
ASV249	0	0	0	0	0	0	0	0	0	0	270	430	0	0	0	0
ASV250	695	0	0	0	0	0	0	0	0	0	0	0	0	0	0	0
ASV251	0	0	0	0	0	695	0	0	0	0	0	0	0	0	0	0
ASV252	0	0	0	0	0	688	0	0	0	0	0	0	0	0	0	0
ASV253	0	0	0	0	0	31	0	0	0	0	0	0	0	0	380	273
ASV254	0	0	683	0	0	0	0	0	0	0	0	0	0	0	0	0
ASV255	0	0	0	0	0	0	0	0	0	0	0	0	0	683	0	0
ASV256	0	0	331	0	0	0	0	87	0	0	0	0	0	0	0	262
ASV257	0	0	0	0	0	0	0	0	0	0	0	679	0	0	0	0
ASV258	0	0	0	0	0	0	0	0	0	0	0	0	0	0	0	677
ASV259	0	668	0	0	0	0	5	0	0	0	0	0	0	0	0	0
ASV260	0	0	0	0	0	0	0	64	0	0	0	0	0	0	0	595
ASV261	0	0	0	0	0	656	0	0	0	0	0	0	0	0	0	0
ASV262	0	0	0	0	40	0	0	0	0	0	0	0	0	0	0	608
ASV263	0	0	0	0	0	0	0	12	0	0	0	635	0	0	0	0
ASV264	0	0	0	0	0	0	0	0	0	0	0	0	0	647	0	0
ASV265	433	203	0	0	0	0	0	0	0	0	0	0	0	0	0	0
ASV266	24	22	14	0	0	132	64	52	33	23	18	175	15	29	21	0
ASV267	0	0	0	0	0	0	0	0	0	617	0	0	0	0	0	0
ASV268	0	0	0	0	0	0	0	0	0	0	0	0	607	0	0	0
ASV269	0	0	0	0	0	0	0	0	0	0	0	0	0	0	0	601
ASV270	0	0	0	0	0	0	0	0	0	0	0	600	0	0	0	0
ASV271	0	0	0	0	0	0	596	0	0	0	0	0	0	0	0	0
ASV272	0	0	0	0	0	395	99	99	0	0	0	0	0	0	0	0
ASV273	0	0	0	0	0	0	0	0	0	589	0	0	0	0	0	0
ASV274	0	0	0	0	0	0	0	587	0	0	0	0	0	0	0	0
ASV275	0	0	0	0	0	200	117	254	12	0	0	0	0	0	0	0
ASV276	0	0	0	0	0	583	0	0	0	0	0	0	0	0	0	0
ASV277	0	582	0	0	0	0	0	0	0	0	0	0	0	0	0	0
ASV278	0	0	0	0	0	424	0	156	0	0	0	0	0	0	0	0
ASV279	0	0	0	0	58	0	0	0	0	0	0	0	0	0	0	516
ASV280	0	0	0	0	0	573	0	0	0	0	0	0	0	0	0	0
ASV281	0	0	0	0	0	327	175	70	0	0	0	0	0	0	0	0
ASV282	0	0	0	0	0	0	0	0	0	0	0	0	0	0	566	0
ASV283	0	271	0	0	0	0	0	0	0	0	0	0	49	0	0	245
ASV284	0	0	0	0	0	0	0	0	564	0	0	0	0	0	0	0
ASV285	0	0	0	0	0	0	0	0	0	0	310	249	0	0	0	0
ASV286	0	0	0	0	52	162	10	30	10	0	0	0	0	0	0	293
ASV287	0	0	118	0	59	65	0	0	0	0	0	0	0	0	0	306
ASV288	0	0	0	0	0	546	0	0	0	0	0	0	0	0	0	0
ASV289	0	544	0	0	0	0	0	0	0	0	0	0	0	0	0	0
ASV290	0	0	0	0	0	0	0	0	0	435	0	0	0	0	0	109
ASV291	0	0	430	0	0	0	6	0	0	0	0	0	0	0	0	107
ASV292	536	0	0	0	0	0	0	0	0	0	0	0	0	0	0	0
ASV293	0	0	154	0	0	0	0	0	0	0	0	0	0	0	0	379
ASV294	0	0	0	0	0	0	0	0	0	0	0	533	0	0	0	0
ASV295	0	0	531	0	0	0	0	0	0	0	0	0	0	0	0	0
ASV296	0	0	0	0	0	434	0	97	0	0	0	0	0	0	0	0
ASV297	0	0	0	0	0	530	0	0	0	0	0	0	0	0	0	0
ASV298	0	0	0	0	0	0	0	0	0	0	0	530	0	0	0	0
ASV299	0	0	0	0	0	0	0	0	0	0	0	403	0	0	126	0
ASV300	0	0	0	0	0	0	0	0	0	526	0	0	0	0	0	0
ASV301	0	0	0	0	0	0	0	0	0	0	0	0	0	0	0	521
ASV302	0	0	0	0	0	0	0	0	0	0	0	0	0	345	175	0
ASV303	0	0	0	0	0	341	0	174	0	0	0	0	0	0	0	0
ASV304	0	505	0	0	0	0	9	0	0	0	0	0	0	0	0	0
ASV305	0	0	0	0	0	0	0	0	513	0	0	0	0	0	0	0
ASV306	0	0	0	0	0	0	0	0	0	0	0	512	0	0	0	0
ASV307	0	0	510	0	0	0	0	0	0	0	0	0	0	0	0	0
ASV308	0	0	0	0	0	0	0	510	0	0	0	0	0	0	0	0
ASV309	0	509	0	0	0	0	0	0	0	0	0	0	0	0	0	0
ASV310	0	0	0	0	0	0	0	509	0	0	0	0	0	0	0	0
ASV311	0	0	0	0	0	0	0	0	0	0	509	0	0	0	0	0
ASV312	270	0	0	0	0	0	0	0	0	0	237	0	0	0	0	0
ASV313	0	0	0	0	0	0	0	0	0	302	0	204	0	0	0	0
ASV314	0	0	0	0	0	0	0	0	0	0	0	505	0	0	0	0
ASV315	0	0	0	0	0	0	0	0	0	0	0	0	0	0	0	479
ASV316	0	0	89	0	276	0	0	0	0	0	0	0	0	0	11	102
ASV317	0	0	0	0	0	478	0	0	0	0	0	0	0	0	0	0
ASV318	0	0	0	0	0	0	0	0	0	0	0	0	0	477	0	0
ASV319	0	0	0	0	0	0	0	0	0	0	0	0	0	0	0	474
ASV320	0	472	0	0	0	0	0	0	0	0	0	0	0	0	0	0
ASV321	0	0	0	0	0	0	0	0	0	0	0	0	0	0	361	109
ASV322	0	0	110	0	262	0	0	0	0	0	0	0	0	0	0	97
ASV323	0	0	173	0	30	0	0	162	0	0	0	0	0	0	0	95
ASV324	0	0	0	0	0	0	0	0	0	0	0	458	0	0	0	0
ASV325	0	0	0	0	0	0	0	457	0	0	0	0	0	0	0	0
ASV326	0	0	0	0	0	0	0	0	0	0	0	455	0	0	0	0
ASV327	0	226	0	0	0	0	0	0	0	0	0	0	0	0	226	0
ASV328	0	0	0	0	0	0	0	0	0	0	0	452	0	0	0	0
ASV329	0	0	285	0	0	0	13	0	0	0	0	0	0	0	152	0
ASV330	0	0	373	0	0	71	0	0	0	0	0	0	0	0	0	0
ASV331	0	0	0	0	0	0	443	0	0	0	0	0	0	0	0	0
ASV332	0	0	0	0	0	0	0	0	0	0	0	441	0	0	0	0
ASV333	0	440	0	0	0	0	0	0	0	0	0	0	0	0	0	0
ASV334	0	0	0	0	0	0	0	0	0	0	0	440	0	0	0	0
ASV335	0	0	438	0	0	0	0	0	0	0	0	0	0	0	0	0
ASV336	0	0	0	0	0	0	0	0	0	0	0	437	0	0	0	0
ASV337	0	0	0	0	0	0	0	0	0	0	0	0	0	0	0	436
ASV338	0	418	0	0	0	0	0	0	0	0	0	0	0	0	0	0
ASV339	0	0	0	0	0	0	70	62	0	0	0	0	0	238	0	47
ASV340	0	0	0	0	0	0	0	0	0	0	0	0	0	0	0	414
ASV341	0	0	0	0	0	0	0	0	0	0	0	412	0	0	0	0
ASV342	0	0	29	0	127	31	0	81	0	0	0	0	0	0	0	140
ASV343	0	406	0	0	0	0	0	0	0	0	0	0	0	0	0	0
ASV344	0	0	0	0	0	0	0	0	0	0	0	0	0	0	405	0
ASV345	0	0	0	0	0	0	0	0	0	0	0	402	0	0	0	0
ASV346	401	0	0	0	0	0	0	0	0	0	0	0	0	0	0	0
ASV347	0	398	0	0	0	0	0	0	0	0	0	0	0	0	0	0
ASV348	396	0	0	0	0	0	0	0	0	0	0	0	0	0	0	0
ASV349	0	0	0	0	0	0	0	0	0	0	0	0	0	0	395	0
ASV350	0	0	0	0	0	0	0	0	0	0	0	0	0	0	390	0
ASV351	0	0	387	0	0	0	0	0	0	0	0	0	0	0	0	0
ASV352	0	0	0	0	0	0	0	0	0	387	0	0	0	0	0	0
ASV353	0	0	0	0	0	0	0	0	0	0	180	201	0	0	0	0
ASV354	0	0	0	0	0	0	0	0	0	250	128	0	0	0	0	0
ASV355	0	0	0	0	0	0	0	373	0	0	0	0	0	0	0	0
ASV356	0	0	0	0	0	0	0	0	0	0	0	0	0	0	0	373
ASV357	0	0	0	0	0	0	0	0	0	0	0	0	0	0	0	373
ASV358	0	372	0	0	0	0	0	0	0	0	0	0	0	0	0	0
ASV359	371	0	0	0	0	0	0	0	0	0	0	0	0	0	0	0
ASV360	0	371	0	0	0	0	0	0	0	0	0	0	0	0	0	0
ASV361	0	0	0	0	0	0	370	0	0	0	0	0	0	0	0	0
ASV362	0	0	0	0	0	0	0	0	0	0	0	183	0	0	186	0
ASV363	0	0	0	0	0	365	0	0	0	0	0	0	0	0	0	0
ASV364	0	0	0	0	0	0	365	0	0	0	0	0	0	0	0	0
ASV365	0	0	0	0	0	0	0	0	0	0	0	362	0	0	0	0
ASV366	0	0	0	0	0	0	0	0	0	0	361	0	0	0	0	0
ASV367	0	0	0	0	0	0	0	0	0	0	0	358	0	0	0	0
ASV368	0	0	0	0	0	0	0	0	0	356	0	0	0	0	0	0
ASV369	0	0	0	0	0	0	0	0	0	0	0	0	0	0	356	0
ASV370	0	0	0	0	0	0	0	0	0	0	0	0	0	354	0	0
ASV371	0	0	0	0	0	0	0	0	0	0	0	353	0	0	0	0
ASV372	0	0	0	0	0	0	352	0	0	0	0	0	0	0	0	0
ASV373	0	0	0	0	0	0	0	0	0	0	0	0	351	0	0	0
ASV374	0	0	0	0	0	0	0	350	0	0	0	0	0	0	0	0
ASV375	0	0	0	0	0	0	0	0	0	0	0	0	0	0	0	349
ASV376	0	0	0	0	0	0	0	0	0	0	0	348	0	0	0	0
ASV377	0	0	347	0	0	0	0	0	0	0	0	0	0	0	0	0
ASV378	0	0	347	0	0	0	0	0	0	0	0	0	0	0	0	0
ASV379	0	0	0	0	0	0	0	0	0	0	345	0	0	0	0	0
ASV380	344	0	0	0	0	0	0	0	0	0	0	0	0	0	0	0
ASV381	0	0	0	0	0	0	0	0	0	0	0	343	0	0	0	0
ASV382	0	0	0	0	0	0	0	0	0	0	0	342	0	0	0	0
ASV383	0	340	0	0	0	0	0	0	0	0	0	0	0	0	0	0
ASV384	0	0	0	0	0	0	0	0	0	0	340	0	0	0	0	0
ASV385	0	66	0	0	0	0	0	0	0	12	0	87	0	17	156	0
ASV386	0	0	0	0	0	0	0	0	0	0	329	0	0	0	0	0
ASV387	327	0	0	0	0	0	0	0	0	0	0	0	0	0	0	0
ASV388	0	0	257	0	0	22	24	22	2	0	0	0	0	0	0	0
ASV389	0	0	0	0	0	0	0	0	0	0	0	327	0	0	0	0
ASV390	0	0	0	0	38	0	0	0	0	0	0	0	0	287	0	0
ASV391	0	0	0	0	0	0	92	233	0	0	0	0	0	0	0	0
ASV392	0	322	0	0	0	0	0	0	0	0	0	0	0	0	0	0
ASV393	0	0	0	0	0	321	0	0	0	0	0	0	0	0	0	0
ASV394	0	0	0	0	0	0	0	0	0	0	0	321	0	0	0	0
ASV395	0	0	0	0	0	0	0	0	0	0	0	0	0	321	0	0
ASV396	0	0	0	0	51	0	0	0	0	0	0	0	0	0	0	267
ASV397	317	0	0	0	0	0	0	0	0	0	0	0	0	0	0	0
ASV398	0	0	0	0	0	0	0	0	0	0	0	0	0	316	0	0
ASV399	0	0	0	0	0	0	0	0	0	0	0	0	0	0	0	316
ASV400	0	0	0	0	0	0	0	0	0	0	0	0	0	0	0	315
ASV401	313	0	0	0	0	0	0	0	0	0	0	0	0	0	0	0
ASV402	0	0	0	0	0	0	0	0	0	0	0	313	0	0	0	0
ASV403	0	0	0	0	0	0	312	0	0	0	0	0	0	0	0	0
ASV404	0	0	53	0	0	0	0	25	3	0	0	0	0	0	228	0
ASV405	0	0	0	0	0	0	307	0	0	0	0	0	0	0	0	0
ASV406	0	0	0	0	0	0	0	0	0	0	0	0	0	0	0	307
ASV407	125	23	0	0	0	0	0	0	0	9	20	115	0	0	9	0
ASV408	0	0	0	0	0	301	0	0	0	0	0	0	0	0	0	0
ASV409	0	0	0	0	0	0	0	0	0	296	0	0	0	0	0	0
ASV410	0	0	0	0	0	0	0	0	0	0	295	0	0	0	0	0
ASV411	0	0	0	0	0	0	0	0	0	0	295	0	0	0	0	0
ASV412	0	0	0	0	0	0	0	0	0	0	292	0	0	0	0	0
ASV413	0	0	0	0	0	0	0	288	0	0	0	0	0	0	0	0
ASV414	0	0	287	0	0	0	0	0	0	0	0	0	0	0	0	0
ASV415	0	0	286	0	0	0	0	0	0	0	0	0	0	0	0	0
ASV416	0	0	282	0	0	0	0	0	0	0	0	0	0	0	0	0
ASV417	0	0	0	0	28	0	0	0	0	0	0	0	0	0	0	254
ASV418	0	0	108	0	0	0	0	53	0	0	0	0	0	0	0	120
ASV419	0	0	0	0	0	280	0	0	0	0	0	0	0	0	0	0
ASV420	0	0	0	0	0	0	0	0	0	0	279	0	0	0	0	0
ASV421	0	0	0	0	0	0	0	0	0	0	0	0	0	0	0	279
ASV422	0	0	0	0	0	0	0	0	0	0	0	0	0	0	0	276
ASV423	0	0	0	0	0	0	0	0	0	0	0	275	0	0	0	0
ASV424	0	0	0	0	0	0	0	0	0	0	0	0	0	0	0	275
ASV425	0	0	0	0	0	0	0	0	0	0	0	0	0	0	273	0
ASV426	0	0	0	0	0	0	0	0	0	0	0	0	0	0	271	0
ASV427	0	0	270	0	0	0	0	0	0	0	0	0	0	0	0	0
ASV428	0	0	0	0	0	0	0	0	0	270	0	0	0	0	0	0
ASV429	0	0	98	0	0	0	0	0	0	171	0	0	0	0	0	0
ASV430	0	0	0	0	0	0	0	0	0	0	268	0	0	0	0	0
ASV431	267	0	0	0	0	0	0	0	0	0	0	0	0	0	0	0
ASV432	266	0	0	0	0	0	0	0	0	0	0	0	0	0	0	0
ASV433	0	0	0	0	0	0	0	0	0	0	161	104	0	0	0	0
ASV434	0	0	0	0	0	0	0	0	0	0	0	0	0	0	265	0
ASV435	0	0	0	0	0	0	0	0	0	0	0	0	0	0	0	264
ASV436	0	0	0	0	0	0	261	0	0	0	0	0	0	0	0	0
ASV437	0	0	0	0	0	0	0	0	0	259	0	0	0	0	0	0
ASV438	0	0	0	0	0	0	0	0	0	0	0	258	0	0	0	0
ASV439	0	0	0	0	0	0	0	55	0	0	0	0	0	0	0	202
ASV440	0	0	0	0	0	0	0	0	0	0	0	257	0	0	0	0
ASV441	0	0	0	0	0	0	254	0	0	0	0	0	0	0	0	0
ASV442	0	0	0	0	0	253	0	0	0	0	0	0	0	0	0	0
ASV443	0	0	252	0	0	0	0	0	0	0	0	0	0	0	0	0
ASV444	0	0	0	0	0	0	225	0	26	0	0	0	0	0	0	0
ASV445	0	0	0	0	0	0	0	0	0	251	0	0	0	0	0	0
ASV446	0	0	0	0	0	0	0	0	0	0	0	249	0	0	0	0
ASV447	0	0	238	0	10	0	0	0	0	0	0	0	0	0	0	0
ASV448	0	0	0	0	0	0	0	0	0	0	247	0	0	0	0	0
ASV449	0	0	0	0	0	0	246	0	0	0	0	0	0	0	0	0
ASV450	0	0	0	0	0	0	0	0	0	245	0	0	0	0	0	0
ASV451	0	0	0	0	0	0	0	0	0	0	0	243	0	0	0	0
ASV452	0	0	0	0	0	0	0	0	0	0	0	0	0	243	0	0
ASV453	0	0	0	0	0	0	0	0	0	0	0	240	0	0	0	0
ASV454	0	0	0	0	0	0	0	0	0	0	0	240	0	0	0	0
ASV455	0	0	0	0	0	0	0	41	0	0	0	198	0	0	0	0
ASV456	0	0	0	0	0	0	0	0	0	0	0	0	0	0	0	239
ASV457	0	0	0	0	0	0	0	0	0	238	0	0	0	0	0	0
ASV458	0	0	237	0	0	0	0	0	0	0	0	0	0	0	0	0
ASV459	0	0	0	0	0	0	0	0	0	0	0	0	0	0	237	0
ASV460	0	0	0	0	0	0	0	0	0	0	0	236	0	0	0	0
ASV461	0	0	0	0	0	0	0	0	0	0	0	235	0	0	0	0
ASV462	0	0	124	0	0	110	0	0	0	0	0	0	0	0	0	0
ASV463	0	0	0	0	0	0	229	0	0	0	0	0	0	0	0	0
ASV464	0	0	228	0	0	0	0	0	0	0	0	0	0	0	0	0
ASV465	0	0	227	0	0	0	0	0	0	0	0	0	0	0	0	0
ASV466	0	0	0	0	0	0	0	0	0	0	0	0	0	0	0	225
ASV467	0	0	0	0	0	0	0	0	0	0	0	0	0	0	0	225
ASV468	0	0	0	0	189	35	0	0	0	0	0	0	0	0	0	0
ASV469	0	0	0	0	0	0	0	0	0	0	0	0	0	0	0	224
ASV470	0	0	0	0	0	0	0	0	222	0	0	0	0	0	0	0
ASV471	0	0	0	0	0	0	0	0	0	0	0	222	0	0	0	0
ASV472	0	0	0	0	149	0	0	70	0	0	0	0	0	0	0	0
ASV473	0	0	0	0	0	0	0	219	0	0	0	0	0	0	0	0
ASV474	214	0	0	0	0	0	0	0	0	0	0	0	0	0	0	0
ASV475	0	0	214	0	0	0	0	0	0	0	0	0	0	0	0	0
ASV476	0	0	0	0	0	0	0	0	0	0	214	0	0	0	0	0
ASV477	0	0	0	0	0	0	0	0	0	0	0	0	0	0	0	214
ASV478	213	0	0	0	0	0	0	0	0	0	0	0	0	0	0	0
ASV479	0	0	136	0	76	0	0	0	0	0	0	0	0	0	0	0
ASV480	0	0	61	0	0	0	0	0	0	0	0	151	0	0	0	0
ASV481	0	0	0	0	211	0	0	0	0	0	0	0	0	0	0	0
ASV482	0	0	0	0	0	0	0	22	0	0	0	189	0	0	0	0
ASV483	0	0	0	0	0	0	0	0	0	0	0	211	0	0	0	0
ASV484	0	209	0	0	0	0	0	0	0	0	0	0	0	0	0	0
ASV485	0	0	0	0	0	0	0	0	0	0	209	0	0	0	0	0
ASV486	0	0	0	0	0	0	0	0	0	0	0	209	0	0	0	0
ASV487	0	205	0	0	0	0	0	0	0	0	0	0	0	0	0	0
ASV488	0	0	0	0	0	0	0	0	0	0	0	0	0	0	0	205
ASV489	0	203	0	0	0	0	0	0	0	0	0	0	0	0	0	0
ASV490	0	0	203	0	0	0	0	0	0	0	0	0	0	0	0	0
ASV491	0	0	0	0	0	0	0	0	0	203	0	0	0	0	0	0
ASV492	0	0	201	0	0	0	0	0	0	0	0	0	0	0	0	0
ASV493	0	0	199	0	0	0	0	0	0	0	0	0	0	0	0	0
ASV494	0	197	0	0	0	0	0	0	0	0	0	0	0	0	0	0
ASV495	0	0	0	0	0	0	0	0	0	0	0	197	0	0	0	0
ASV496	0	0	0	0	0	0	0	0	0	0	0	0	0	0	0	197
ASV497	0	0	0	0	0	196	0	0	0	0	0	0	0	0	0	0
ASV498	129	0	0	0	0	0	0	19	5	0	0	0	0	0	0	42
ASV499	0	0	0	0	0	0	195	0	0	0	0	0	0	0	0	0
ASV500	0	193	0	0	0	0	0	0	0	0	0	0	0	0	0	0
ASV501	0	0	193	0	0	0	0	0	0	0	0	0	0	0	0	0
ASV502	0	0	0	0	192	0	0	0	0	0	0	0	0	0	0	0
ASV503	0	0	0	0	0	0	0	0	0	192	0	0	0	0	0	0
ASV504	0	0	0	0	0	0	0	191	0	0	0	0	0	0	0	0
ASV505	0	0	0	0	0	0	0	0	0	0	0	0	0	0	189	0
ASV506	0	0	0	0	0	0	0	0	0	187	0	0	0	0	0	0
ASV507	0	0	0	0	0	0	0	0	0	187	0	0	0	0	0	0
ASV508	0	0	0	0	0	0	0	0	0	187	0	0	0	0	0	0
ASV509	0	0	0	0	0	0	0	0	0	0	0	0	0	186	0	0
ASV510	0	0	0	0	0	0	0	0	0	0	185	0	0	0	0	0
ASV511	0	0	0	0	0	0	0	0	184	0	0	0	0	0	0	0
ASV512	0	0	0	0	0	0	0	0	0	0	0	0	0	0	0	184
ASV513	0	0	182	0	0	0	0	0	0	0	0	0	0	0	0	0
ASV514	0	0	0	0	0	8	0	0	0	0	0	0	0	0	0	174
ASV515	0	0	0	0	0	0	0	180	0	0	0	0	0	0	0	0
ASV516	0	179	0	0	0	0	0	0	0	0	0	0	0	0	0	0
ASV517	0	0	0	0	0	0	179	0	0	0	0	0	0	0	0	0
ASV518	0	0	0	0	0	0	0	0	0	0	0	179	0	0	0	0
ASV519	0	178	0	0	0	0	0	0	0	0	0	0	0	0	0	0
ASV520	0	0	178	0	0	0	0	0	0	0	0	0	0	0	0	0
ASV521	0	0	0	0	0	0	175	0	2	0	0	0	0	0	0	0
ASV522	0	0	0	0	0	0	0	177	0	0	0	0	0	0	0	0
ASV523	0	0	0	0	0	0	0	0	0	0	0	0	0	0	0	177
ASV524	0	0	0	0	0	0	0	0	0	174	0	0	0	0	0	0
ASV525	0	0	173	0	0	0	0	0	0	0	0	0	0	0	0	0
ASV526	0	0	0	0	0	0	0	0	0	0	173	0	0	0	0	0
ASV527	0	0	0	0	0	0	0	0	0	0	0	0	0	0	0	173
ASV528	0	0	0	0	0	171	0	0	0	0	0	0	0	0	0	0
ASV529	0	170	0	0	0	0	0	0	0	0	0	0	0	0	0	0
ASV530	0	0	170	0	0	0	0	0	0	0	0	0	0	0	0	0
ASV531	0	0	0	0	0	0	169	0	0	0	0	0	0	0	0	0
ASV532	0	168	0	0	0	0	0	0	0	0	0	0	0	0	0	0
ASV533	0	0	139	0	29	0	0	0	0	0	0	0	0	0	0	0
ASV534	0	0	168	0	0	0	0	0	0	0	0	0	0	0	0	0
ASV535	0	0	0	0	0	0	0	0	0	0	168	0	0	0	0	0
ASV536	0	0	0	0	0	0	0	166	0	0	0	0	0	0	0	0
ASV537	0	0	0	0	0	0	0	0	0	0	0	0	166	0	0	0
ASV538	0	0	0	0	0	0	0	0	0	0	0	165	0	0	0	0
ASV539	0	0	88	0	0	4	14	58	0	0	0	0	0	0	0	0
ASV540	0	0	0	0	0	0	0	0	0	0	0	164	0	0	0	0
ASV541	0	0	163	0	0	0	0	0	0	0	0	0	0	0	0	0
ASV542	0	0	0	0	0	0	0	0	0	0	0	161	0	0	0	0
ASV543	0	0	0	0	0	0	0	0	0	0	0	0	0	161	0	0
ASV544	0	0	0	0	0	0	0	0	0	160	0	0	0	0	0	0
ASV545	0	0	0	0	0	0	159	0	0	0	0	0	0	0	0	0
ASV546	0	0	0	0	0	0	0	0	0	158	0	0	0	0	0	0
ASV547	0	0	0	0	0	0	0	0	0	0	0	0	0	0	0	158
ASV548	0	0	0	0	0	0	0	157	0	0	0	0	0	0	0	0
ASV549	0	0	0	0	0	0	0	0	0	156	0	0	0	0	0	0
ASV550	0	0	0	0	0	0	0	0	0	0	0	0	0	0	0	156
ASV551	0	0	0	0	0	0	0	0	0	0	0	0	0	0	0	156
ASV552	0	0	0	0	153	0	0	0	0	0	0	0	0	0	0	0
ASV553	0	0	0	0	0	14	0	0	0	0	0	0	0	0	0	138
ASV554	0	0	0	0	0	0	0	152	0	0	0	0	0	0	0	0
ASV555	0	0	0	0	0	0	0	0	0	0	0	0	0	0	152	0
ASV556	0	0	151	0	0	0	0	0	0	0	0	0	0	0	0	0
ASV557	0	150	0	0	0	0	0	0	0	0	0	0	0	0	0	0
ASV558	0	0	149	0	0	0	0	0	0	0	0	0	0	0	0	0
ASV559	0	0	0	0	0	0	149	0	0	0	0	0	0	0	0	0
ASV560	0	0	0	0	0	0	0	0	0	0	0	0	0	0	149	0
ASV561	0	0	0	0	148	0	0	0	0	0	0	0	0	0	0	0
ASV562	0	0	0	0	0	0	0	0	0	0	0	0	0	0	0	148
ASV563	0	0	0	0	0	0	84	63	0	0	0	0	0	0	0	0
ASV564	0	0	0	0	0	0	146	0	0	0	0	0	0	0	0	0
ASV565	0	0	0	0	0	0	0	0	0	0	146	0	0	0	0	0
ASV566	0	0	0	0	0	0	0	0	0	0	0	145	0	0	0	0
ASV567	0	0	0	0	0	0	0	0	0	0	0	0	0	0	0	145
ASV568	0	0	0	0	0	0	144	0	0	0	0	0	0	0	0	0
ASV569	0	0	0	0	0	0	0	0	0	28	0	112	0	0	0	0
ASV570	0	0	138	0	0	0	0	0	0	0	0	0	0	0	0	0
ASV571	0	0	0	0	0	0	0	0	0	0	0	138	0	0	0	0
ASV572	0	0	0	0	0	0	0	0	0	0	0	0	0	0	0	138
ASV573	0	0	137	0	0	0	0	0	0	0	0	0	0	0	0	0
ASV574	0	0	136	0	0	0	0	0	0	0	0	0	0	0	0	0
ASV575	0	0	0	0	0	89	0	0	0	0	0	0	0	0	0	47
ASV576	0	0	133	0	0	0	0	0	0	0	0	0	0	0	0	0
ASV577	0	0	0	0	0	0	0	0	0	0	0	0	0	133	0	0
ASV578	0	0	126	0	0	0	0	0	0	0	0	0	0	0	0	6
ASV579	0	0	0	0	0	0	0	0	0	0	0	0	0	0	0	132
ASV580	65	0	0	0	0	0	0	0	0	0	0	0	0	0	66	0
ASV581	0	0	131	0	0	0	0	0	0	0	0	0	0	0	0	0
ASV582	0	0	0	0	0	0	0	0	0	0	0	131	0	0	0	0
ASV583	0	0	0	0	0	0	0	0	0	0	0	0	130	0	0	0
ASV584	0	0	0	0	0	0	0	0	0	0	0	0	0	0	130	0
ASV585	0	0	0	0	0	0	0	0	0	129	0	0	0	0	0	0
ASV586	0	0	128	0	0	0	0	0	0	0	0	0	0	0	0	0
ASV587	0	0	0	0	0	0	0	128	0	0	0	0	0	0	0	0
ASV588	0	0	0	0	0	0	0	0	0	0	0	128	0	0	0	0
ASV589	0	0	0	0	0	0	0	0	0	0	0	0	0	0	0	128
ASV590	0	127	0	0	0	0	0	0	0	0	0	0	0	0	0	0
ASV591	0	0	0	0	0	0	0	0	0	4	0	123	0	0	0	0
ASV592	0	0	0	0	0	0	0	0	0	0	0	0	0	0	0	127
ASV593	0	0	95	0	0	0	0	0	0	0	0	0	0	30	0	0
ASV594	0	0	125	0	0	0	0	0	0	0	0	0	0	0	0	0
ASV595	0	0	0	0	0	0	0	34	0	91	0	0	0	0	0	0
ASV596	0	0	0	0	0	0	0	0	0	0	0	124	0	0	0	0
ASV597	0	0	0	0	0	0	0	0	0	0	0	0	124	0	0	0
ASV598	0	0	0	0	0	0	0	0	0	0	0	123	0	0	0	0
ASV599	0	0	0	0	0	0	0	0	0	0	0	0	123	0	0	0
ASV600	0	0	0	0	0	0	0	0	0	0	0	0	0	123	0	0
ASV601	0	0	0	0	0	0	0	0	0	0	0	0	0	0	0	123
ASV602	0	0	122	0	0	0	0	0	0	0	0	0	0	0	0	0
ASV603	0	0	122	0	0	0	0	0	0	0	0	0	0	0	0	0
ASV604	0	0	122	0	0	0	0	0	0	0	0	0	0	0	0	0
ASV605	0	0	0	0	0	0	0	0	0	0	0	122	0	0	0	0
ASV606	0	0	121	0	0	0	0	0	0	0	0	0	0	0	0	0
ASV607	0	0	0	0	0	0	0	0	0	0	0	121	0	0	0	0
ASV608	0	0	0	0	0	0	0	0	0	0	0	119	0	0	0	0
ASV609	0	0	0	0	0	0	0	0	0	118	0	0	0	0	0	0
ASV610	0	0	0	0	0	24	66	9	16	0	0	0	0	0	0	0
ASV611	0	0	0	0	0	0	0	0	0	0	0	115	0	0	0	0
ASV612	0	0	0	0	0	0	0	0	0	0	0	113	0	0	0	0
ASV613	112	0	0	0	0	0	0	0	0	0	0	0	0	0	0	0
ASV614	0	0	0	0	0	0	0	0	0	0	112	0	0	0	0	0
ASV615	0	0	0	0	0	0	0	0	0	0	0	0	0	0	0	112
ASV616	0	0	111	0	0	0	0	0	0	0	0	0	0	0	0	0
ASV617	0	0	110	0	0	0	0	0	0	0	0	0	0	0	0	0
ASV618	0	0	0	0	110	0	0	0	0	0	0	0	0	0	0	0
ASV619	0	0	0	0	0	109	0	0	0	0	0	0	0	0	0	0
ASV620	0	0	0	0	0	0	0	0	0	108	0	0	0	0	0	0
ASV621	0	0	0	0	0	0	0	0	0	108	0	0	0	0	0	0
ASV622	0	0	0	0	0	0	0	0	0	0	0	108	0	0	0	0
ASV623	0	0	107	0	0	0	0	0	0	0	0	0	0	0	0	0
ASV624	0	0	0	0	0	56	0	0	0	0	0	0	0	0	0	50
ASV625	0	0	0	0	0	0	0	0	0	0	0	0	0	0	0	106
ASV626	0	0	0	0	0	105	0	0	0	0	0	0	0	0	0	0
ASV627	0	0	0	0	0	0	105	0	0	0	0	0	0	0	0	0
ASV628	0	0	0	0	0	0	0	105	0	0	0	0	0	0	0	0
ASV629	0	0	0	0	0	0	0	0	0	0	0	104	0	0	0	0
ASV630	0	0	0	0	0	0	0	0	0	0	0	0	0	0	104	0
ASV631	0	0	0	0	0	0	0	0	0	103	0	0	0	0	0	0
ASV632	0	0	0	0	0	0	0	0	0	103	0	0	0	0	0	0
ASV633	0	0	0	0	0	0	0	0	0	0	0	103	0	0	0	0
ASV634	0	0	0	0	0	0	0	0	0	0	0	0	0	103	0	0
ASV635	0	0	0	0	0	0	0	0	0	0	0	0	0	0	103	0
ASV636	0	102	0	0	0	0	0	0	0	0	0	0	0	0	0	0
ASV637	0	0	101	0	0	0	0	0	0	0	0	0	0	0	0	0
ASV638	0	0	0	0	0	0	0	0	0	0	0	0	0	0	101	0
ASV639	0	0	0	0	0	0	0	0	0	0	0	0	0	0	0	101
ASV640	0	0	100	0	0	0	0	0	0	0	0	0	0	0	0	0
ASV641	58	0	40	0	0	0	0	0	0	0	0	0	0	0	0	0
ASV642	0	0	0	0	0	0	0	0	0	0	0	0	0	0	98	0
ASV643	0	0	0	0	0	0	0	0	0	0	0	0	0	0	97	0
ASV644	0	0	0	0	0	0	0	0	0	0	0	0	0	0	97	0
ASV645	95	0	0	0	0	0	0	0	0	0	0	0	0	0	0	0
ASV646	0	0	0	0	0	0	0	0	0	0	0	0	0	0	0	95
ASV647	0	0	94	0	0	0	0	0	0	0	0	0	0	0	0	0
ASV648	0	0	94	0	0	0	0	0	0	0	0	0	0	0	0	0
ASV649	0	0	0	0	0	94	0	0	0	0	0	0	0	0	0	0
ASV650	0	0	0	0	0	0	0	94	0	0	0	0	0	0	0	0
ASV651	0	0	0	0	0	0	0	0	0	0	0	0	0	0	0	94
ASV652	0	93	0	0	0	0	0	0	0	0	0	0	0	0	0	0
ASV653	0	0	93	0	0	0	0	0	0	0	0	0	0	0	0	0
ASV654	0	0	8	0	0	0	32	22	0	0	0	0	0	0	0	31
ASV655	0	0	0	0	93	0	0	0	0	0	0	0	0	0	0	0
ASV656	0	0	0	0	0	0	0	93	0	0	0	0	0	0	0	0
ASV657	0	0	0	0	0	91	0	0	0	0	0	0	0	0	0	0
ASV658	0	0	0	0	0	0	0	91	0	0	0	0	0	0	0	0
ASV659	0	0	90	0	0	0	0	0	0	0	0	0	0	0	0	0
ASV660	0	0	0	0	0	0	0	0	0	0	0	0	0	0	90	0
ASV661	0	0	89	0	0	0	0	0	0	0	0	0	0	0	0	0
ASV662	0	0	0	89	0	0	0	0	0	0	0	0	0	0	0	0
ASV663	0	0	0	0	0	64	25	0	0	0	0	0	0	0	0	0
ASV664	0	0	86	0	0	0	0	0	0	0	0	0	0	0	0	0
ASV665	0	0	0	0	86	0	0	0	0	0	0	0	0	0	0	0
ASV666	0	0	0	0	79	0	0	0	7	0	0	0	0	0	0	0
ASV667	0	0	0	0	0	0	0	0	0	0	0	86	0	0	0	0
ASV668	85	0	0	0	0	0	0	0	0	0	0	0	0	0	0	0
ASV669	0	0	0	0	0	0	0	0	0	85	0	0	0	0	0	0
ASV670	0	0	0	0	0	0	0	0	0	0	0	0	0	0	0	85
ASV671	0	0	0	0	0	0	0	84	0	0	0	0	0	0	0	0
ASV672	0	0	83	0	0	0	0	0	0	0	0	0	0	0	0	0
ASV673	0	0	63	0	0	0	0	0	0	0	0	0	0	0	0	20
ASV674	0	0	83	0	0	0	0	0	0	0	0	0	0	0	0	0
ASV675	0	0	0	0	83	0	0	0	0	0	0	0	0	0	0	0
ASV676	0	0	0	0	0	0	0	0	0	0	0	83	0	0	0	0
ASV677	0	0	0	0	0	0	0	0	0	0	0	83	0	0	0	0
ASV678	0	0	82	0	0	0	0	0	0	0	0	0	0	0	0	0
ASV679	0	0	81	0	0	0	0	0	0	0	0	0	0	0	0	0
ASV680	0	0	81	0	0	0	0	0	0	0	0	0	0	0	0	0
ASV681	0	0	0	0	0	0	0	0	0	0	0	0	0	0	0	81
ASV682	80	0	0	0	0	0	0	0	0	0	0	0	0	0	0	0
ASV683	0	0	0	0	80	0	0	0	0	0	0	0	0	0	0	0
ASV684	0	0	0	0	0	0	80	0	0	0	0	0	0	0	0	0
ASV685	79	0	0	0	0	0	0	0	0	0	0	0	0	0	0	0
ASV686	0	0	0	0	0	77	0	0	0	0	0	0	0	0	0	0
ASV687	0	0	0	0	0	15	62	0	0	0	0	0	0	0	0	0
ASV688	0	0	0	0	0	0	0	0	0	0	0	0	0	0	76	0
ASV689	0	0	0	0	75	0	0	0	0	0	0	0	0	0	0	0
ASV690	0	0	0	0	0	0	0	75	0	0	0	0	0	0	0	0
ASV691	0	0	0	0	0	0	0	0	0	0	0	75	0	0	0	0
ASV692	0	0	0	0	0	0	0	0	0	74	0	0	0	0	0	0
ASV693	0	0	0	0	0	0	0	0	0	0	0	74	0	0	0	0
ASV694	0	0	0	0	0	0	0	0	0	73	0	0	0	0	0	0
ASV695	0	0	0	0	0	0	0	0	0	0	0	73	0	0	0	0
ASV696	0	0	0	0	0	0	0	0	0	0	0	0	0	0	0	73
ASV697	0	0	0	0	0	0	0	72	0	0	0	0	0	0	0	0
ASV698	0	0	0	0	0	0	0	0	0	0	72	0	0	0	0	0
ASV699	0	0	0	0	0	0	0	0	0	0	72	0	0	0	0	0
ASV700	0	0	0	0	0	0	0	0	0	0	0	0	0	72	0	0
ASV701	0	0	0	0	0	0	0	0	0	71	0	0	0	0	0	0
ASV702	0	0	70	0	0	0	0	0	0	0	0	0	0	0	0	0
ASV703	0	0	0	0	0	0	0	0	0	0	70	0	0	0	0	0
ASV704	0	0	0	0	0	0	0	0	0	0	0	70	0	0	0	0
ASV705	0	0	0	0	0	0	0	0	0	0	0	0	0	0	70	0
ASV706	69	0	0	0	0	0	0	0	0	0	0	0	0	0	0	0
ASV707	0	0	0	0	69	0	0	0	0	0	0	0	0	0	0	0
ASV708	0	0	0	0	0	69	0	0	0	0	0	0	0	0	0	0
ASV709	0	0	0	0	0	0	0	69	0	0	0	0	0	0	0	0
ASV710	0	0	0	0	0	0	0	0	0	0	0	0	0	69	0	0
ASV711	0	0	0	0	0	0	41	27	0	0	0	0	0	0	0	0
ASV712	0	0	0	0	0	0	0	68	0	0	0	0	0	0	0	0
ASV713	0	0	0	0	0	0	0	0	0	0	0	0	0	0	68	0
ASV714	0	0	0	0	0	0	0	0	0	0	0	0	0	0	0	68
ASV715	0	0	0	0	0	0	0	0	0	0	0	0	0	0	0	68
ASV716	0	0	0	0	0	0	0	0	0	0	0	67	0	0	0	0
ASV717	0	66	0	0	0	0	0	0	0	0	0	0	0	0	0	0
ASV718	0	0	0	0	0	0	0	0	0	0	0	66	0	0	0	0
ASV719	0	0	0	0	0	0	5	60	0	0	0	0	0	0	0	0
ASV720	0	0	0	0	0	0	0	0	0	64	0	0	0	0	0	0
ASV721	0	0	0	0	0	0	0	0	0	0	64	0	0	0	0	0
ASV722	0	0	0	0	0	0	0	0	0	0	0	0	0	0	0	64
ASV723	63	0	0	0	0	0	0	0	0	0	0	0	0	0	0	0
ASV724	0	0	0	0	63	0	0	0	0	0	0	0	0	0	0	0
ASV725	0	0	0	0	0	0	0	0	0	0	0	63	0	0	0	0
ASV726	0	0	0	0	0	0	0	0	0	0	0	0	0	0	63	0
ASV727	62	0	0	0	0	0	0	0	0	0	0	0	0	0	0	0
ASV728	0	0	0	0	0	0	0	0	0	0	0	0	0	62	0	0
ASV729	0	0	0	0	0	0	0	0	0	0	0	0	0	62	0	0
ASV730	0	0	0	0	0	0	0	0	0	0	0	0	0	0	62	0
ASV731	0	20	0	0	0	0	33	8	0	0	0	0	0	0	0	0
ASV732	0	61	0	0	0	0	0	0	0	0	0	0	0	0	0	0
ASV733	0	0	61	0	0	0	0	0	0	0	0	0	0	0	0	0
ASV734	0	0	0	61	0	0	0	0	0	0	0	0	0	0	0	0
ASV735	0	0	0	0	0	61	0	0	0	0	0	0	0	0	0	0
ASV736	0	0	0	0	0	61	0	0	0	0	0	0	0	0	0	0
ASV737	0	0	0	0	0	0	61	0	0	0	0	0	0	0	0	0
ASV738	0	0	0	0	0	0	61	0	0	0	0	0	0	0	0	0
ASV739	0	0	0	0	0	0	0	0	0	0	0	61	0	0	0	0
ASV740	0	0	0	0	0	0	0	0	0	0	0	0	0	0	0	61
ASV741	0	0	60	0	0	0	0	0	0	0	0	0	0	0	0	0
ASV742	0	0	0	0	0	0	0	0	0	60	0	0	0	0	0	0
ASV743	0	0	59	0	0	0	0	0	0	0	0	0	0	0	0	0
ASV744	0	0	59	0	0	0	0	0	0	0	0	0	0	0	0	0
ASV745	0	0	58	0	0	0	0	0	0	0	0	0	0	0	0	0
ASV746	0	0	58	0	0	0	0	0	0	0	0	0	0	0	0	0
ASV747	0	0	57	0	0	0	0	0	0	0	0	0	0	0	0	0
ASV748	0	0	56	0	0	0	0	0	0	0	0	0	0	0	0	0
ASV749	0	0	56	0	0	0	0	0	0	0	0	0	0	0	0	0
ASV750	0	0	0	0	56	0	0	0	0	0	0	0	0	0	0	0
ASV751	0	0	0	0	0	56	0	0	0	0	0	0	0	0	0	0
ASV752	0	0	0	0	0	0	0	56	0	0	0	0	0	0	0	0
ASV753	0	0	0	0	0	0	0	0	0	0	0	0	0	56	0	0
ASV754	0	0	0	0	0	0	0	55	0	0	0	0	0	0	0	0
ASV755	0	0	0	0	0	0	0	0	0	0	0	0	0	0	55	0
ASV756	0	0	0	0	0	0	54	0	0	0	0	0	0	0	0	0
ASV757	0	0	53	0	0	0	0	0	0	0	0	0	0	0	0	0
ASV758	0	0	0	0	0	0	0	53	0	0	0	0	0	0	0	0
ASV759	0	0	0	0	0	0	0	53	0	0	0	0	0	0	0	0
ASV760	0	0	0	0	52	0	0	0	0	0	0	0	0	0	0	0
ASV761	0	0	0	0	0	0	0	52	0	0	0	0	0	0	0	0
ASV762	0	0	0	0	0	0	0	0	0	0	0	52	0	0	0	0
ASV763	0	0	0	0	0	0	0	51	0	0	0	0	0	0	0	0
ASV764	0	0	0	0	0	0	0	0	0	0	51	0	0	0	0	0
ASV765	0	0	50	0	0	0	0	0	0	0	0	0	0	0	0	0
ASV766	0	0	0	0	0	0	0	0	0	50	0	0	0	0	0	0
ASV767	0	0	0	0	0	0	0	0	0	0	0	50	0	0	0	0
ASV768	0	0	0	0	0	49	0	0	0	0	0	0	0	0	0	0
ASV769	0	0	0	0	0	0	0	49	0	0	0	0	0	0	0	0
ASV770	0	0	0	0	0	0	0	0	0	0	0	49	0	0	0	0
ASV771	0	0	0	0	0	0	0	0	0	0	0	34	0	15	0	0
ASV772	0	0	0	0	0	0	0	0	0	0	0	0	0	0	0	49
ASV773	0	0	0	0	0	0	0	0	0	0	0	0	0	0	0	49
ASV774	0	48	0	0	0	0	0	0	0	0	0	0	0	0	0	0
ASV775	0	0	24	0	0	24	0	0	0	0	0	0	0	0	0	0
ASV776	0	0	0	0	48	0	0	0	0	0	0	0	0	0	0	0
ASV777	0	0	0	0	0	48	0	0	0	0	0	0	0	0	0	0
ASV778	0	0	0	0	0	0	0	0	0	0	0	0	0	48	0	0
ASV779	8	0	0	0	0	0	0	0	0	2	0	31	0	6	0	0
ASV780	0	0	32	0	15	0	0	0	0	0	0	0	0	0	0	0
ASV781	0	0	0	0	0	0	0	47	0	0	0	0	0	0	0	0
ASV782	0	0	0	0	0	0	0	47	0	0	0	0	0	0	0	0
ASV783	0	0	0	0	0	0	0	0	0	0	0	47	0	0	0	0
ASV784	0	0	0	0	0	0	0	0	0	0	0	0	0	0	0	47
ASV785	0	0	0	0	0	0	6	0	0	0	0	0	0	0	0	40
ASV786	0	0	0	0	0	0	0	0	0	0	0	0	0	0	0	46
ASV787	0	0	45	0	0	0	0	0	0	0	0	0	0	0	0	0
ASV788	0	0	45	0	0	0	0	0	0	0	0	0	0	0	0	0
ASV789	0	0	0	0	0	0	0	0	0	0	45	0	0	0	0	0
ASV790	0	0	0	0	0	0	0	0	0	0	0	0	0	45	0	0
ASV791	0	0	44	0	0	0	0	0	0	0	0	0	0	0	0	0
ASV792	0	0	44	0	0	0	0	0	0	0	0	0	0	0	0	0
ASV793	0	0	0	0	0	44	0	0	0	0	0	0	0	0	0	0
ASV794	0	0	0	0	0	44	0	0	0	0	0	0	0	0	0	0
ASV795	0	0	0	0	0	44	0	0	0	0	0	0	0	0	0	0
ASV796	0	0	0	0	0	0	0	0	0	0	0	44	0	0	0	0
ASV797	0	0	0	0	0	0	0	0	0	0	0	0	0	0	0	44
ASV798	0	0	43	0	0	0	0	0	0	0	0	0	0	0	0	0
ASV799	0	0	0	0	43	0	0	0	0	0	0	0	0	0	0	0
ASV800	0	0	0	0	0	0	0	0	0	0	0	0	0	0	0	43
ASV801	0	0	0	0	0	0	0	0	0	0	0	0	0	0	0	43
ASV802	0	0	0	0	0	0	0	0	0	0	0	0	0	0	0	43
ASV803	0	0	42	0	0	0	0	0	0	0	0	0	0	0	0	0
ASV804	0	0	0	0	0	0	0	0	0	0	0	42	0	0	0	0
ASV805	0	0	0	0	41	0	0	0	0	0	0	0	0	0	0	0
ASV806	40	0	0	0	0	0	0	0	0	0	0	0	0	0	0	0
ASV807	0	0	0	0	0	40	0	0	0	0	0	0	0	0	0	0
ASV808	0	0	0	0	0	0	0	40	0	0	0	0	0	0	0	0
ASV809	0	0	0	0	0	0	0	0	0	40	0	0	0	0	0	0
ASV810	0	0	0	0	0	0	0	0	0	40	0	0	0	0	0	0
ASV811	0	0	0	0	0	0	0	0	0	0	0	40	0	0	0	0
ASV812	0	0	0	0	39	0	0	0	0	0	0	0	0	0	0	0
ASV813	0	0	0	0	39	0	0	0	0	0	0	0	0	0	0	0
ASV814	0	0	0	0	39	0	0	0	0	0	0	0	0	0	0	0
ASV815	0	0	0	0	0	0	39	0	0	0	0	0	0	0	0	0
ASV816	0	0	0	0	0	0	0	39	0	0	0	0	0	0	0	0
ASV817	0	0	38	0	0	0	0	0	0	0	0	0	0	0	0	0
ASV818	0	0	38	0	0	0	0	0	0	0	0	0	0	0	0	0
ASV819	0	0	38	0	0	0	0	0	0	0	0	0	0	0	0	0
ASV820	0	0	0	0	38	0	0	0	0	0	0	0	0	0	0	0
ASV821	0	0	0	0	38	0	0	0	0	0	0	0	0	0	0	0
ASV822	0	0	0	0	0	38	0	0	0	0	0	0	0	0	0	0
ASV823	0	0	0	0	0	0	0	38	0	0	0	0	0	0	0	0
ASV824	0	0	0	0	0	0	0	38	0	0	0	0	0	0	0	0
ASV825	0	0	0	0	0	0	0	0	0	0	0	0	0	0	0	38
ASV826	0	0	0	0	0	0	0	0	0	0	0	0	0	0	0	38
ASV827	0	0	37	0	0	0	0	0	0	0	0	0	0	0	0	0
ASV828	0	0	0	0	0	0	0	0	0	0	0	37	0	0	0	0
ASV829	0	36	0	0	0	0	0	0	0	0	0	0	0	0	0	0
ASV830	0	36	0	0	0	0	0	0	0	0	0	0	0	0	0	0
ASV831	0	0	0	0	22	0	0	14	0	0	0	0	0	0	0	0
ASV832	0	0	0	0	0	35	0	0	0	0	0	0	0	0	0	0
ASV833	0	0	0	0	0	0	35	0	0	0	0	0	0	0	0	0
ASV834	0	0	0	0	0	0	0	34	0	0	0	0	0	0	0	0
ASV835	0	0	0	0	0	33	0	0	0	0	0	0	0	0	0	0
ASV836	0	0	0	0	0	0	33	0	0	0	0	0	0	0	0	0
ASV837	0	0	0	0	0	0	0	0	0	33	0	0	0	0	0	0
ASV838	0	0	0	0	0	0	0	0	0	33	0	0	0	0	0	0
ASV839	0	0	0	0	0	0	0	0	0	0	0	0	0	0	33	0
ASV840	0	0	32	0	0	0	0	0	0	0	0	0	0	0	0	0
ASV841	0	0	32	0	0	0	0	0	0	0	0	0	0	0	0	0
ASV842	0	0	32	0	0	0	0	0	0	0	0	0	0	0	0	0
ASV843	0	0	0	0	0	0	0	32	0	0	0	0	0	0	0	0
ASV844	0	0	0	0	0	0	0	0	0	0	0	0	0	0	32	0
ASV845	0	0	31	0	0	0	0	0	0	0	0	0	0	0	0	0
ASV846	0	0	0	0	31	0	0	0	0	0	0	0	0	0	0	0
ASV847	0	0	0	0	0	0	0	31	0	0	0	0	0	0	0	0
ASV848	0	0	0	0	0	0	0	0	0	0	0	31	0	0	0	0
ASV849	0	0	0	0	0	0	0	0	0	0	0	0	0	0	31	0
ASV850	0	0	0	0	0	0	0	0	0	0	0	0	0	0	0	31
ASV851	0	0	30	0	0	0	0	0	0	0	0	0	0	0	0	0
ASV852	0	0	30	0	0	0	0	0	0	0	0	0	0	0	0	0
ASV853	0	0	0	0	0	0	0	0	0	0	0	30	0	0	0	0
ASV854	0	0	0	0	0	0	0	0	0	0	0	0	0	0	0	30
ASV855	0	0	0	0	0	29	0	0	0	0	0	0	0	0	0	0
ASV856	0	0	0	0	0	10	0	0	8	0	7	0	0	0	0	4
ASV857	0	0	0	0	0	0	29	0	0	0	0	0	0	0	0	0
ASV858	0	0	0	0	0	0	0	0	0	0	0	0	0	29	0	0
ASV859	0	0	0	0	0	8	4	4	0	0	0	6	0	0	0	6
ASV860	0	0	0	0	0	28	0	0	0	0	0	0	0	0	0	0
ASV861	0	0	0	0	0	0	0	28	0	0	0	0	0	0	0	0
ASV862	0	0	0	0	0	0	0	0	0	28	0	0	0	0	0	0
ASV863	0	0	0	0	0	0	0	0	0	0	0	0	0	0	0	28
ASV864	27	0	0	0	0	0	0	0	0	0	0	0	0	0	0	0
ASV865	27	0	0	0	0	0	0	0	0	0	0	0	0	0	0	0
ASV866	0	0	0	0	0	0	27	0	0	0	0	0	0	0	0	0
ASV867	0	0	0	0	0	0	27	0	0	0	0	0	0	0	0	0
ASV868	0	0	0	0	0	0	27	0	0	0	0	0	0	0	0	0
ASV869	0	0	0	0	0	0	0	27	0	0	0	0	0	0	0	0
ASV870	0	0	0	0	0	0	0	0	0	0	0	0	0	0	0	27
ASV871	0	0	0	0	26	0	0	0	0	0	0	0	0	0	0	0
ASV872	0	0	0	0	0	0	26	0	0	0	0	0	0	0	0	0
ASV873	0	0	0	0	0	0	0	26	0	0	0	0	0	0	0	0
ASV874	0	0	0	0	0	0	0	26	0	0	0	0	0	0	0	0
ASV875	0	0	0	0	0	0	0	0	0	26	0	0	0	0	0	0
ASV876	0	0	0	0	0	0	0	0	0	26	0	0	0	0	0	0
ASV877	0	0	0	0	0	0	0	0	0	0	0	26	0	0	0	0
ASV878	0	0	0	0	0	0	0	0	0	0	0	0	0	0	0	26
ASV879	0	0	0	0	0	0	0	0	0	0	0	0	0	0	0	26
ASV880	0	0	25	0	0	0	0	0	0	0	0	0	0	0	0	0
ASV881	0	0	22	0	0	0	3	0	0	0	0	0	0	0	0	0
ASV882	0	0	0	0	0	25	0	0	0	0	0	0	0	0	0	0
ASV883	0	0	0	0	0	0	0	25	0	0	0	0	0	0	0	0
ASV884	0	0	0	0	0	0	0	0	0	0	0	25	0	0	0	0
ASV885	0	0	24	0	0	0	0	0	0	0	0	0	0	0	0	0
ASV886	0	0	0	0	0	24	0	0	0	0	0	0	0	0	0	0
ASV887	0	0	0	0	0	0	5	0	19	0	0	0	0	0	0	0
ASV888	0	0	0	0	0	0	0	0	24	0	0	0	0	0	0	0
ASV889	0	0	0	0	0	0	0	0	0	0	0	24	0	0	0	0
ASV890	0	0	23	0	0	0	0	0	0	0	0	0	0	0	0	0
ASV891	0	0	0	0	0	0	0	23	0	0	0	0	0	0	0	0
ASV892	0	0	0	0	0	0	0	0	0	2	0	21	0	0	0	0
ASV893	0	0	0	0	0	22	0	0	0	0	0	0	0	0	0	0
ASV894	0	0	0	0	0	0	0	0	0	0	0	0	0	0	0	22
ASV895	0	0	0	0	0	0	0	0	0	0	0	0	0	0	0	22
ASV896	0	0	0	0	0	0	0	0	0	0	0	0	0	0	0	22
ASV897	0	0	0	0	21	0	0	0	0	0	0	0	0	0	0	0
ASV898	0	0	0	0	0	0	0	21	0	0	0	0	0	0	0	0
ASV899	0	0	0	0	0	0	0	0	0	0	21	0	0	0	0	0
ASV900	0	0	0	0	0	0	0	0	0	0	0	0	0	0	0	21
ASV901	0	0	0	0	0	0	20	0	0	0	0	0	0	0	0	0
ASV902	0	0	0	0	0	0	0	20	0	0	0	0	0	0	0	0
ASV903	0	0	0	0	0	0	0	0	0	20	0	0	0	0	0	0
ASV904	0	0	0	0	0	0	0	0	0	0	0	20	0	0	0	0
ASV905	0	0	4	0	0	5	4	0	0	0	0	6	0	0	0	0
ASV906	0	0	19	0	0	0	0	0	0	0	0	0	0	0	0	0
ASV907	0	0	0	0	0	19	0	0	0	0	0	0	0	0	0	0
ASV908	0	0	0	0	0	6	0	5	6	0	0	0	0	0	0	2
ASV909	0	0	0	0	0	0	0	19	0	0	0	0	0	0	0	0
ASV910	0	0	0	0	0	0	0	19	0	0	0	0	0	0	0	0
ASV911	0	0	0	0	0	0	0	19	0	0	0	0	0	0	0	0
ASV912	0	0	0	0	0	0	0	0	0	19	0	0	0	0	0	0
ASV913	0	0	18	0	0	0	0	0	0	0	0	0	0	0	0	0
ASV914	0	0	0	0	18	0	0	0	0	0	0	0	0	0	0	0
ASV915	0	0	0	0	0	0	0	18	0	0	0	0	0	0	0	0
ASV916	0	0	0	0	0	0	0	0	0	0	0	0	0	0	0	18
ASV917	0	17	0	0	0	0	0	0	0	0	0	0	0	0	0	0
ASV918	0	0	0	0	0	0	0	17	0	0	0	0	0	0	0	0
ASV919	0	0	0	0	0	0	0	0	0	0	0	0	0	0	17	0
ASV920	0	0	0	0	0	0	16	0	0	0	0	0	0	0	0	0
ASV921	0	0	0	0	0	0	0	0	0	0	0	16	0	0	0	0
ASV922	0	0	0	0	0	0	0	0	0	0	0	0	0	0	0	16
ASV923	0	0	0	0	4	0	3	0	4	0	0	2	0	2	0	0
ASV924	0	0	0	0	2	0	4	0	0	0	0	3	0	4	2	0
ASV925	0	0	0	0	0	0	6	0	0	0	0	0	0	0	0	9
ASV926	0	0	0	0	14	0	0	0	0	0	0	0	0	0	0	0
ASV927	0	0	0	0	0	0	0	0	14	0	0	0	0	0	0	0
ASV928	0	0	0	0	0	0	0	0	6	0	0	8	0	0	0	0
ASV929	0	0	0	0	0	0	0	0	0	0	0	14	0	0	0	0
ASV930	0	0	0	0	13	0	0	0	0	0	0	0	0	0	0	0
ASV931	0	0	0	0	0	8	5	0	0	0	0	0	0	0	0	0
ASV932	0	0	0	0	0	13	0	0	0	0	0	0	0	0	0	0
ASV933	0	0	0	0	0	0	13	0	0	0	0	0	0	0	0	0
ASV934	0	0	0	0	0	0	0	0	0	0	13	0	0	0	0	0
ASV935	0	0	0	0	0	0	0	0	0	0	0	13	0	0	0	0
ASV936	0	0	12	0	0	0	0	0	0	0	0	0	0	0	0	0
ASV937	0	0	0	0	0	12	0	0	0	0	0	0	0	0	0	0
ASV938	0	0	0	0	0	9	0	0	3	0	0	0	0	0	0	0
ASV939	0	0	0	0	0	0	12	0	0	0	0	0	0	0	0	0
ASV940	0	0	0	0	0	0	12	0	0	0	0	0	0	0	0	0
ASV941	0	0	0	0	0	0	0	12	0	0	0	0	0	0	0	0
ASV942	0	0	0	0	0	0	0	12	0	0	0	0	0	0	0	0
ASV943	0	0	11	0	0	0	0	0	0	0	0	0	0	0	0	0
ASV944	0	0	0	0	11	0	0	0	0	0	0	0	0	0	0	0
ASV945	0	0	0	0	0	11	0	0	0	0	0	0	0	0	0	0
ASV946	0	0	0	0	0	0	11	0	0	0	0	0	0	0	0	0
ASV947	0	0	0	0	0	0	0	11	0	0	0	0	0	0	0	0
ASV948	0	0	0	0	0	0	0	0	11	0	0	0	0	0	0	0
ASV949	0	0	0	0	0	0	0	0	11	0	0	0	0	0	0	0
ASV950	0	0	0	0	0	0	0	0	11	0	0	0	0	0	0	0
ASV951	0	0	0	0	0	0	0	0	11	0	0	0	0	0	0	0
ASV952	0	0	0	0	10	0	0	0	0	0	0	0	0	0	0	0
ASV953	0	0	0	0	0	0	10	0	0	0	0	0	0	0	0	0
ASV954	0	0	0	0	0	0	10	0	0	0	0	0	0	0	0	0
ASV955	0	0	0	0	0	0	10	0	0	0	0	0	0	0	0	0
ASV956	0	0	0	0	0	0	0	0	0	10	0	0	0	0	0	0
ASV957	0	0	0	0	0	0	0	0	0	0	0	0	0	0	0	10
ASV958	0	0	9	0	0	0	0	0	0	0	0	0	0	0	0	0
ASV959	0	0	0	0	0	9	0	0	0	0	0	0	0	0	0	0
ASV960	0	0	0	0	0	0	9	0	0	0	0	0	0	0	0	0
ASV961	0	0	0	0	0	0	0	9	0	0	0	0	0	0	0	0
ASV962	0	0	0	0	0	0	0	0	9	0	0	0	0	0	0	0
ASV963	0	0	0	0	0	0	0	0	0	9	0	0	0	0	0	0
ASV964	0	0	0	0	0	0	0	0	0	0	0	0	0	0	9	0
ASV965	0	0	3	0	0	0	0	5	0	0	0	0	0	0	0	0
ASV966	0	0	0	0	8	0	0	0	0	0	0	0	0	0	0	0
ASV967	0	0	0	0	0	0	0	8	0	0	0	0	0	0	0	0
ASV968	0	0	0	0	0	0	0	0	8	0	0	0	0	0	0	0
ASV969	0	0	0	0	0	0	0	0	8	0	0	0	0	0	0	0
ASV970	0	0	0	0	0	0	0	0	8	0	0	0	0	0	0	0
ASV971	0	0	0	0	0	0	0	0	0	0	0	0	0	0	0	8
ASV972	0	0	7	0	0	0	0	0	0	0	0	0	0	0	0	0
ASV973	0	0	0	0	7	0	0	0	0	0	0	0	0	0	0	0
ASV974	0	0	0	0	0	7	0	0	0	0	0	0	0	0	0	0
ASV975	0	0	0	0	0	7	0	0	0	0	0	0	0	0	0	0
ASV976	0	0	0	0	0	7	0	0	0	0	0	0	0	0	0	0
ASV977	0	0	0	0	0	7	0	0	0	0	0	0	0	0	0	0
ASV978	0	0	0	0	0	7	0	0	0	0	0	0	0	0	0	0
ASV979	0	0	0	0	0	0	7	0	0	0	0	0	0	0	0	0
ASV980	0	0	0	0	0	0	7	0	0	0	0	0	0	0	0	0
ASV981	0	0	0	0	0	0	0	7	0	0	0	0	0	0	0	0
ASV982	0	0	0	0	0	0	0	7	0	0	0	0	0	0	0	0
ASV983	0	0	0	0	6	0	0	0	0	0	0	0	0	0	0	0
ASV984	0	0	0	0	6	0	0	0	0	0	0	0	0	0	0	0
ASV985	0	0	0	0	0	0	6	0	0	0	0	0	0	0	0	0
ASV986	0	0	0	0	0	0	0	6	0	0	0	0	0	0	0	0
ASV987	0	0	0	0	0	0	0	0	6	0	0	0	0	0	0	0
ASV988	0	0	0	0	0	0	0	0	0	0	0	6	0	0	0	0
ASV989	0	0	0	0	0	0	0	0	0	0	0	0	0	0	0	6
ASV990	0	0	2	0	0	0	3	0	0	0	0	0	0	0	0	0
ASV991	0	0	0	0	3	0	0	0	2	0	0	0	0	0	0	0
ASV992	0	0	0	0	3	0	0	0	2	0	0	0	0	0	0	0
ASV993	0	0	0	0	0	5	0	0	0	0	0	0	0	0	0	0
ASV994	0	0	0	0	0	0	5	0	0	0	0	0	0	0	0	0
ASV995	0	0	0	0	0	0	5	0	0	0	0	0	0	0	0	0
ASV996	0	0	0	0	0	0	5	0	0	0	0	0	0	0	0	0
ASV997	0	0	0	0	0	0	0	5	0	0	0	0	0	0	0	0
ASV998	0	0	0	0	0	0	0	5	0	0	0	0	0	0	0	0
ASV999	0	0	0	0	0	0	0	5	0	0	0	0	0	0	0	0
ASV1000	0	0	0	0	0	0	0	5	0	0	0	0	0	0	0	0
ASV1001	0	0	0	0	0	0	0	0	5	0	0	0	0	0	0	0
ASV1002	0	0	0	0	0	0	0	0	5	0	0	0	0	0	0	0
ASV1003	0	0	0	0	4	0	0	0	0	0	0	0	0	0	0	0
ASV1004	0	0	0	0	4	0	0	0	0	0	0	0	0	0	0	0
ASV1005	0	0	0	0	4	0	0	0	0	0	0	0	0	0	0	0
ASV1006	0	0	0	0	2	0	0	0	0	0	0	0	0	0	0	2
ASV1007	0	0	0	0	0	2	2	0	0	0	0	0	0	0	0	0
ASV1008	0	0	0	0	0	0	0	0	0	0	4	0	0	0	0	0
ASV1009	0	0	0	0	0	0	0	0	0	0	0	4	0	0	0	0
ASV1010	0	0	0	0	0	0	0	0	0	0	0	4	0	0	0	0
ASV1011	0	0	0	0	0	0	0	0	0	0	0	0	0	4	0	0
ASV1012	0	0	3	0	0	0	0	0	0	0	0	0	0	0	0	0
ASV1013	0	0	3	0	0	0	0	0	0	0	0	0	0	0	0	0
ASV1014	0	0	0	0	0	3	0	0	0	0	0	0	0	0	0	0
ASV1015	0	0	0	0	0	3	0	0	0	0	0	0	0	0	0	0
ASV1016	0	0	0	0	0	3	0	0	0	0	0	0	0	0	0	0
ASV1017	0	0	0	0	0	3	0	0	0	0	0	0	0	0	0	0
ASV1018	0	0	0	0	0	0	3	0	0	0	0	0	0	0	0	0
ASV1019	0	0	0	0	0	0	3	0	0	0	0	0	0	0	0	0
ASV1020	0	0	0	0	0	0	0	0	3	0	0	0	0	0	0	0
ASV1021	0	0	0	0	0	0	0	0	3	0	0	0	0	0	0	0
ASV1022	0	0	0	0	0	0	0	0	0	0	0	3	0	0	0	0
ASV1023	0	0	0	0	0	0	0	0	0	0	0	3	0	0	0	0
ASV1024	2	0	0	0	0	0	0	0	0	0	0	0	0	0	0	0
ASV1025	0	0	2	0	0	0	0	0	0	0	0	0	0	0	0	0
ASV1026	0	0	0	0	2	0	0	0	0	0	0	0	0	0	0	0
ASV1027	0	0	0	0	2	0	0	0	0	0	0	0	0	0	0	0
ASV1028	0	0	0	0	0	2	0	0	0	0	0	0	0	0	0	0
ASV1029	0	0	0	0	0	2	0	0	0	0	0	0	0	0	0	0
ASV1030	0	0	0	0	0	2	0	0	0	0	0	0	0	0	0	0
ASV1031	0	0	0	0	0	0	2	0	0	0	0	0	0	0	0	0
ASV1032	0	0	0	0	0	0	2	0	0	0	0	0	0	0	0	0
ASV1033	0	0	0	0	0	0	2	0	0	0	0	0	0	0	0	0
ASV1034	0	0	0	0	0	0	0	2	0	0	0	0	0	0	0	0
ASV1035	0	0	0	0	0	0	0	0	2	0	0	0	0	0	0	0
ASV1036	0	0	0	0	0	0	0	0	0	2	0	0	0	0	0	0
ASV1037	0	0	0	0	0	0	0	0	0	2	0	0	0	0	0	0
ASV1038	0	0	0	0	0	0	0	0	0	0	0	0	0	2	0	0
