## Supplementary material for "Seasonal frost improves probiotic and nutrient availability in fermented vegetables": Table S4

	Kingdom	Phylum	Class	Order	Family	Genus	Species
ASV1	Bacteria	Firmicutes	Bacilli	Lactobacillales	Lactobacillaceae	Latilactobacillus	NA
ASV2	Bacteria	Proteobacteria	Gammaproteobacteria	Enterobacterales	Enterobacteriaceae	Citrobacter	NA
ASV3	Bacteria	Proteobacteria	Gammaproteobacteria	Enterobacterales	Enterobacteriaceae	Raoultella	NA
ASV6	Bacteria	Proteobacteria	Gammaproteobacteria	Enterobacterales	Erwiniaceae	Pantoea	NA
ASV7	Bacteria	Proteobacteria	Gammaproteobacteria	Enterobacterales	Enterobacteriaceae	Klebsiella	NA
ASV8	Bacteria	Firmicutes	Bacilli	Lactobacillales	Lactobacillaceae	Leuconostoc	NA
ASV9	Bacteria	Proteobacteria	Gammaproteobacteria	Enterobacterales	Yersiniaceae	Yersinia	NA
ASV11	Bacteria	Proteobacteria	Gammaproteobacteria	Enterobacterales	Pectobacteriaceae	Pectobacterium	NA
ASV15	Bacteria	Proteobacteria	Gammaproteobacteria	Enterobacterales	Enterobacteriaceae	Buttiauxella	NA
ASV18	Bacteria	Firmicutes	Bacilli	Lactobacillales	Lactobacillaceae	Lactobacillus	NA
ASV19	Bacteria	Proteobacteria	Gammaproteobacteria	Enterobacterales	Enterobacteriaceae	Cronobacter	NA
ASV20	Bacteria	Firmicutes	Bacilli	Lactobacillales	Carnobacteriaceae	Carnobacterium	NA
ASV21	Bacteria	Proteobacteria	Gammaproteobacteria	Pseudomonadales	Pseudomonadaceae	Pseudomonas	NA
ASV25	Bacteria	Firmicutes	Bacilli	Lactobacillales	Lactobacillaceae	Ligilactobacillus	NA
ASV28	Bacteria	Bacteroidetes	Bacteroidia	Bacteroidales	Porphyromonadaceae	Parabacteroides	NA
ASV29	Bacteria	Actinobacteria	Actinobacteria	Micrococcales	Micrococcaceae	Rothia	NA
ASV31	Bacteria	Bacteroidetes	Bacteroidia	Bacteroidales	Muribaculaceae	Duncaniella	NA
ASV32	Bacteria	Verrucomicrobia	Verrucomicrobiae	Verrucomicrobiales	Akkermansiaceae	Akkermansia	NA
ASV35	Bacteria	Bacteroidetes	Bacteroidia	Bacteroidales	Bacteroidaceae	Bacteroides	NA
ASV36	Bacteria	Firmicutes	Bacilli	Bacillales	Bacillales_Incertae_Sedis_XII	Exiguobacterium	NA
ASV38	Bacteria	Firmicutes	Clostridia	Clostridiales	Lachnospiraceae	Clostridium_XlVa	NA
ASV39	Bacteria	Firmicutes	Bacilli	Bacillales	Staphylococcaceae	Staphylococcus	NA
ASV40	Bacteria	Proteobacteria	Gammaproteobacteria	Enterobacterales	Morganellaceae	Providencia	NA
ASV43	Bacteria	Firmicutes	Clostridia	Clostridiales	Lachnospiraceae	Kineothrix	NA
ASV45	Bacteria	Firmicutes	Bacilli	Lactobacillales	Lactobacillaceae	Limosilactobacillus	NA
ASV49	Bacteria	Proteobacteria	Alphaproteobacteria	Sphingomonadales	Sphingomonadaceae	Sphingomonas	NA
ASV57	Bacteria	Firmicutes	Erysipelotrichia	Erysipelotrichales	Erysipelotrichaceae	Faecalibaculum	NA
ASV58	Bacteria	Firmicutes	Bacilli	Bacillales	Bacillaceae_1	Peribacillus	NA
ASV60	Bacteria	Firmicutes	Bacilli	Bacillales	Bacillaceae_2	Terribacillus	NA
ASV61	Bacteria	Firmicutes	Clostridia	Clostridiales	Lachnospiraceae	Herbinix	NA
ASV64	Bacteria	Actinobacteria	Actinobacteria	Bifidobacteriales	Bifidobacteriaceae	Bifidobacterium	NA
ASV66	Bacteria	Proteobacteria	Betaproteobacteria	Burkholderiales	Comamonadaceae	Delftia	NA
ASV68	Bacteria	Bacteroidetes	Bacteroidia	Bacteroidales	Muribaculaceae	Muribaculum	NA
ASV71	Bacteria	Firmicutes	Clostridia	Clostridiales	Ruminococcaceae	Flintibacter	NA
ASV72	Bacteria	Firmicutes	Bacilli	Bacillales	Bacillaceae_1	Bacillus	NA
ASV75	Bacteria	Proteobacteria	Alphaproteobacteria	Rhizobiales	Hyphomicrobiaceae	Hyphomicrobium	NA
ASV77	Bacteria	Firmicutes	Clostridia	Clostridiales	Peptostreptococcaceae	Romboutsia	NA
ASV78	Bacteria	Proteobacteria	Betaproteobacteria	Burkholderiales	Comamonadaceae	Aquabacterium	NA
ASV79	Bacteria	Proteobacteria	Gammaproteobacteria	Xanthomonadales	Xanthomonadaceae	Luteimonas	NA
ASV83	Bacteria	Proteobacteria	Alphaproteobacteria	Sphingomonadales	Sphingomonadaceae	Sphingopyxis	NA
ASV85	Bacteria	Bacteroidetes	Cytophagia	Cytophagales	Fulvivirgaceae	Ohtaekwangia	NA
ASV88	Bacteria	Actinobacteria	Actinobacteria	Micrococcales	Bogoriellaceae	Georgenia	NA
ASV90	Bacteria	Proteobacteria	Gammaproteobacteria	Pseudomonadales	Moraxellaceae	Acinetobacter	NA
ASV91	Bacteria	Bacteroidetes	Bacteroidia	Bacteroidales	Rikenellaceae	Alistipes	NA
ASV92	Bacteria	Proteobacteria	Betaproteobacteria	Nitrosomonadales	Methylophilaceae	Methylophilus	NA
ASV93	Bacteria	Proteobacteria	Betaproteobacteria	Burkholderiales	Comamonadaceae	Ramlibacter	NA
ASV96	Bacteria	Actinobacteria	Thermoleophilia	Gaiellales	Gaiellaceae	Gaiella	NA
ASV97	Bacteria	Proteobacteria	Alphaproteobacteria	Rhizobiales	Rhizobiaceae	Rhizobium	NA
ASV101	Bacteria	Planctomycetes	Planctomycetacia	Planctomycetales	Gemmataceae	Limnoglobus	NA
ASV102	Bacteria	Planctomycetes	Planctomycetacia	Candidatus_Brocadiales	Candidatus_Brocadiaceae	Candidatus_Brocadia	NA
ASV103	Bacteria	Proteobacteria	Betaproteobacteria	Nitrosomonadales	Methylophilaceae	Methylotenera	NA
ASV104	Bacteria	Proteobacteria	Alphaproteobacteria	Rhizobiales	Aurantimonadaceae	Aureimonas	NA
ASV105	Bacteria	Proteobacteria	Alphaproteobacteria	Rhizobiales	Xanthobacteraceae	Xanthobacter	NA
ASV109	Bacteria	Gemmatimonadetes	Gemmatimonadetes	Gemmatimonadales	Gemmatimonadaceae	Gemmatirosa	NA
