## Supplementary material for "Seasonal frost improves probiotic and nutrient availability in fermented vegetables": Table S6

	gene_function	frost	tunnel	difference	low_ci	high_ci	f_value	p_value
model_Methionine	Methionine_Degradation	2.666666667	1	1.666666667	0.23244909	3.100884243	35.71428571	0.001879335
model_Threonine_	Threonine_and_Homoserine_Biosynthesis	2.666666667	1	1.666666667	0.23244909	3.100884243	35.71428571	0.001879335
model_D.ribose_u	D.ribose_utilization	9.666666667	6.5	3.166666667	0.73429615	5.599037184	23.44155844	0.004708144
model_Fructose_u	Fructose_utilization	12.66666667	9	3.666666667	-1.504700239	8.838033572	9.097744361	0.029543177
model_Malonate_d	Malonate_decarboxylase	8.333333333	3	5.333333333	-2.652052178	13.31871884	11.79723502	0.018540956
model_Acid_resis	Acid_resistance_mechanisms	0.333333333	2	-1.666666667	-3.100884243	-0.23244909	35.71428571	0.001879335
model_Sugar.phos	Sugar.phosphate_stress_regulation	8	4	4	-3.452413135	11.45241314	7.619047619	0.039822284
