## Supplementary material for "Seasonal frost improves probiotic and nutrient availability in fermented vegetables": Table S7

		BHSB5	BHSB6	BHSB7	BHSB8	BHSB10	BHSB11	BHSB12	BHSB17	BHSB18	BHSB20	BHSB21	BHSB22	BHSB23	BHSB24
Amino Acids	Alanine_biosynthesis	2	3	2	2	3	5	6	10	19	5	14	13	16	16
Amino Acids	Arginine_Biosynthesis_extended	3	3	3	3	3	10	11	26	39	11	35	31	34	24
Amino Acids	Arginine_Deiminase_Pathway	2	2	2	2	2	2	2	2	4	1	2	2	3	2
Amino Acids	Arginine_and_Ornithine_Degradation	0	0	0	0	0	0	0	31	57	12	40	45	53	47
Amino Acids	Aromatic_amino_acid_degradation	0	0	0	0	0	1	1	16	28	4	20	18	25	24
Amino Acids	Aromatic_amino_acid_interconversions_wit*	0	0	0	0	0	0	0	2	2	0	2	2	3	2
Amino Acids	Branched-Chain_Amino_Acid_Biosynthesis	1	1	1	1	1	8	10	38	69	16	53	47	54	44
Amino Acids	Chorismate:_Intermediate_for_synthesis_o*	2	2	2	2	2	5	6	13	27	5	22	21	24	17
Amino Acids	Chorismate_Synthesis	7	3	6	3	3	7	7	17	32	7	23	26	31	27
Amino Acids	Common_Pathway_For_Synthesis_of_Aromatic*	0	0	0	0	0	0	0	4	4	1	3	3	3	2
Amino Acids	Cysteine_Biosynthesis	1	0	1	1	1	4	5	39	74	18	56	57	65	51
Amino Acids	Glutamine,_Glutamate,_Aspartate_and_Aspa*	7	5	7	6	5	11	11	32	56	16	42	44	48	35
Amino Acids	Glycine_and_Serine_Utilization	3	2	3	2	3	3	6	12	18	4	9	11	11	9
Amino Acids	Glycine_cleavage_system	1	1	2	1	1	1	1	9	16	3	11	11	13	9
Amino Acids	Histidine_Biosynthesis	0	0	0	0	0	9	9	10	26	7	21	19	21	16
Amino Acids	Histidine_Degradation	0	0	0	0	0	0	0	23	28	5	19	14	21	22
Amino Acids	Isoleucine_degradation	0	0	0	0	0	0	0	0	0	0	1	1	3	3
Amino Acids	L-2-amino-thiazoline-4-carboxylic_acid-L*	0	0	0	0	0	0	0	1	1	0	1	1	1	2
Amino Acids	Lysine_Biosynthesis_DAP_Pathway	0	0	0	0	0	5	8	23	32	10	26	28	32	23
Amino Acids	Lysine_degradation	1	1	1	1	1	1	1	10	14	3	10	11	11	8
Amino Acids	Methionine_Biosynthesis	0	2	0	0	0	11	14	31	50	12	43	45	47	40
Amino Acids	Methionine_Degradation	5	3	5	3	3	7	7	22	46	15	46	38	53	45
Amino Acids	Methionine_Salvage	1	1	1	1	2	3	3	11	23	2	15	17	18	11
Amino Acids	Phenylalanine_and_Tyrosine_Branches_from*	0	0	0	0	0	2	4	11	20	4	14	16	18	10
Amino Acids	Polyamine_Metabolism	13	6	12	12	12	13	14	36	82	21	54	55	69	57
Amino Acids	Proline,_4-hydroxyproline_uptake_and_uti*	1	1	1	1	1	1	1	21	34	7	33	35	50	37
Amino Acids	Proline_Synthesis	3	1	2	1	1	4	4	9	17	5	16	13	23	13
Amino Acids	Serine_Biosynthesis	0	0	0	0	0	0	0	6	6	1	5	4	7	5
Amino Acids	Threonine_anaerobic_catabolism_gene_clus*	0	0	0	0	0	0	0	2	5	2	4	4	4	6
Amino Acids	Threonine_and_Homoserine_Biosynthesis	0	0	0	0	0	1	1	3	4	1	3	3	5	2
Amino Acids	Threonine_degradation	1	1	1	1	2	3	3	11	17	4	13	13	14	11
Amino Acids	Tryptophan_synthesis	0	0	0	0	0	1	1	2	6	1	2	3	4	2
Amino Acids	Urea_decomposition	0	0	0	0	0	0	0	35	50	14	44	42	57	49
CarbohydrateMetabolism	2-Ketogluconate_Utilization	0	0	0	1	0	0	1	11	18	4	12	15	15	14
CarbohydrateMetabolism	Acetoin,_butanediol_metabolism	2	1	2	1	1	2	5	0	3	0	7	2	9	7
CarbohydrateMetabolism	Acetyl-CoA_fermentation_to_Butyrate	0	0	0	0	0	0	0	2	3	1	6	5	5	8
CarbohydrateMetabolism	Alpha-acetolactate_operon	6	2	2	2	2	4	5	0	9	0	6	4	8	5
CarbohydrateMetabolism	Beta-Glucoside_Metabolism	18	8	18	18	18	19	28	36	77	14	66	69	81	63
CarbohydrateMetabolism	Butanol_Biosynthesis	2	1	2	1	1	1	2	16	27	9	25	24	33	28
CarbohydrateMetabolism	CO2_uptake,_carboxysome	0	0	0	0	0	0	0	0	0	4	0	0	0	0
CarbohydrateMetabolism	Carboxysome	0	0	0	0	0	1	1	4	10	2	6	6	7	6
CarbohydrateMetabolism	Chitin_and_N-acetylglucosamine_utilizati*	2	2	2	2	2	3	5	14	25	5	17	13	27	16
CarbohydrateMetabolism	D-Galacturonate_and_D-Glucuronate_Utiliz*	2	2	4	3	2	2	5	41	74	24	82	87	99	67
CarbohydrateMetabolism	D-Sorbitol(D-Glucitol)_and_L-Sorbose_Uti*	0	0	0	0	0	0	0	10	16	5	26	25	33	36
CarbohydrateMetabolism	D-Tagatose_and_Galactitol_Utilization	0	0	0	2	0	3	0	0	0	0	12	5	19	12
CarbohydrateMetabolism	D-allose_utilization	0	0	0	0	0	0	0	2	1	0	2	1	4	2
CarbohydrateMetabolism	D-galactarate,_D-glucarate_and_D-glycera*	4	4	4	5	4	5	5	15	31	6	25	21	34	29
CarbohydrateMetabolism	D-galactonate_catabolism	0	0	0	0	0	0	0	13	21	6	18	14	28	19
CarbohydrateMetabolism	D-gluconate_and_ketogluconates_metabolism	3	1	3	1	1	2	4	35	38	7	27	22	44	31
CarbohydrateMetabolism	D-ribose_utilization	4	2	4	2	2	3	5	7	7	2	5	6	6	5
CarbohydrateMetabolism	Deoxyribose_and_Deoxynucleoside_Cataboli*	7	6	7	6	11	9	9	30	42	13	30	32	37	27
CarbohydrateMetabolism	Di-Inositol-Phosphate_biosynthesis	1	1	1	1	1	2	2	2	9	2	5	3	4	3
CarbohydrateMetabolism	Dihydroxyacetone_kinases	0	0	0	0	0	0	5	11	12	5	17	11	17	18
CarbohydrateMetabolism	Entner-Doudoroff_Pathway	3	3	3	4	3	7	6	29	45	11	31	28	34	32
CarbohydrateMetabolism	Ethanolamine_utilization	0	0	0	0	0	0	0	16	18	16	26	27	28	28
CarbohydrateMetabolism	Fermentations:_Mixed_acid	16	13	18	12	13	23	28	37	66	15	48	57	67	54
CarbohydrateMetabolism	Formaldehyde_assimilation:_Ribulose_mono*	1	1	1	2	1	1	2	0	1	0	0	0	0	0
CarbohydrateMetabolism	Fructooligosaccharides(FOS)_and_Raffinos*	4	3	4	4	4	2	10	9	15	3	14	17	24	16
CarbohydrateMetabolism	Fructose_utilization	6	6	6	6	6	10	9	27	37	14	30	24	34	30
CarbohydrateMetabolism	Glycerol_and_Glycerol-3-phosphate_Uptake*	8	9	10	9	10	14	14	30	61	13	45	45	46	44
CarbohydrateMetabolism	Glycerol_fermenation_to_1,3-propanediol	1	1	1	1	1	2	2	6	7	6	7	7	8	7
CarbohydrateMetabolism	Glycogen_metabolism	0	0	0	0	0	0	0	9	12	3	17	10	14	14
CarbohydrateMetabolism	Glycolate,_glyoxylate_interconversions	0	0	0	0	0	0	0	0	0	0	1	1	2	0
CarbohydrateMetabolism	Glycolysis_and_Gluconeogenesis	16	15	16	16	16	24	25	48	96	21	75	69	90	69
CarbohydrateMetabolism	Glycolysis_and_Gluconeogenesis,_includin*	0	0	0	0	0	0	0	1	3	1	3	2	3	3
CarbohydrateMetabolism	Hexose_Phosphate_Uptake_System	0	0	0	0	0	1	0	5	7	3	9	6	8	7
CarbohydrateMetabolism	Inositol_catabolism	1	1	1	1	1	1	2	19	48	2	32	31	37	33
CarbohydrateMetabolism	L-Arabinose_utilization	5	5	5	5	5	5	10	14	30	8	18	20	24	21
CarbohydrateMetabolism	L-ascorbate_utilization_(and_related_gen*	0	0	0	0	0	0	3	2	9	1	5	5	5	7
CarbohydrateMetabolism	L-fucose_utilization	0	0	0	1	0	0	0	9	16	7	24	27	33	31
CarbohydrateMetabolism	L-fucose_utilization_temp	0	0	0	0	0	0	0	7	4	0	3	3	7	4
CarbohydrateMetabolism	L-rhamnose_utilization	0	0	0	0	0	0	0	18	34	13	41	40	65	48
CarbohydrateMetabolism	Lactate_utilization	0	0	0	0	0	0	0	6	9	5	9	6	9	10
CarbohydrateMetabolism	Lacto-N-Biose_I_and_Galacto-N-Biose_Meta*	2	2	2	3	2	3	3	6	12	2	9	9	10	10
CarbohydrateMetabolism	Lactose_and_Galactose_Uptake_and_Utiliza*	4	4	5	5	5	4	6	15	24	4	15	11	14	15
CarbohydrateMetabolism	Lactose_utilization	2	1	2	1	1	1	6	14	21	6	19	20	23	25
CarbohydrateMetabolism	Malonate_decarboxylase	0	0	0	0	0	0	0	4	10	0	5	7	10	9
CarbohydrateMetabolism	Maltose_and_Maltodextrin_Utilization	3	3	3	3	6	7	12	68	120	32	73	68	96	88
CarbohydrateMetabolism	Mannitol_Utilization	0	0	0	0	0	0	0	11	17	8	15	15	19	15
CarbohydrateMetabolism	Mannose_Metabolism	5	5	7	6	5	10	15	21	39	14	31	24	34	25
CarbohydrateMetabolism	Melibiose_Utilization	0	0	0	0	0	0	0	1	1	1	2	2	2	1
CarbohydrateMetabolism	Methylcitrate_cycle	0	0	0	0	0	0	0	1	1	1	2	1	1	1
CarbohydrateMetabolism	Methylglyoxal_Metabolism	2	1	2	1	1	1	1	4	8	3	8	8	9	9
CarbohydrateMetabolism	N-Acetyl-Galactosamine_and_Galactosamine*	4	0	4	4	4	4	4	17	25	8	15	16	17	16
CarbohydrateMetabolism	One-carbon_metabolism_by_tetrahydropteri*	0	0	0	0	0	0	0	1	4	1	2	2	3	2
CarbohydrateMetabolism	Pentose_phosphate_pathway	4	4	4	4	4	11	11	19	40	12	28	27	39	29
CarbohydrateMetabolism	Photorespiration_(oxidative_C2_cycle)	5	4	4	4	4	6	5	8	16	4	19	19	20	13
CarbohydrateMetabolism	Predicted_carbohydrate_hydrolases	0	0	0	0	0	0	1	1	3	1	5	3	4	4
CarbohydrateMetabolism	Propanediol_utilization	0	0	0	0	0	0	0	20	20	23	25	26	36	32
CarbohydrateMetabolism	Propionate-CoA_to_Succinate_Module	0	0	0	0	0	0	0	4	4	5	8	7	7	5
CarbohydrateMetabolism	Propionyl-CoA_to_Succinyl-CoA_Module	0	0	0	0	0	0	0	1	1	1	1	1	2	1
CarbohydrateMetabolism	Pyruvate_Alanine_Serine_Interconversions	2	2	2	2	2	2	3	11	21	7	18	21	20	18
CarbohydrateMetabolism	Pyruvate_metabolism_I:_anaplerotic_react*	8	4	7	5	6	5	10	9	17	4	10	13	13	12
CarbohydrateMetabolism	Pyruvate_metabolism_II:_acetyl-CoA,_acet*	6	5	6	5	5	8	9	15	20	4	10	10	13	10
CarbohydrateMetabolism	Ribitol,_Xylitol,_Arabitol,_Mannitol_and*	0	0	0	0	0	1	1	4	3	3	8	9	11	10
CarbohydrateMetabolism	Serine-glyoxylate_cycle	1	1	1	1	1	2	2	7	15	3	11	11	14	13
CarbohydrateMetabolism	Sucrose_utilization	3	3	3	3	3	5	8	6	21	3	19	16	31	20
CarbohydrateMetabolism	TCA_Cycle	3	3	3	3	3	4	4	47	66	22	61	56	59	49
CarbohydrateMetabolism	Trehalose_Biosynthesis	1	0	0	0	0	0	0	6	11	4	6	7	10	5
CarbohydrateMetabolism	Trehalose_Uptake_and_Utilization	6	3	3	3	5	6	9	15	28	10	24	27	34	24
CarbohydrateMetabolism	Unknown_sugar_utilization_(cluster_yphAB*	0	0	0	0	0	0	0	6	8	2	11	10	11	16
CarbohydrateMetabolism	Xylose_utilization	0	0	0	0	0	1	5	15	17	7	18	18	29	24
Cell Cycle	Bacterial_Cytoskeleton	1	0	0	0	0	1	1	9	12	3	9	9	9	7
Cell Cycle	Control_of_cell_elongation_-_division_cy*	2	3	4	3	3	5	5	0	3	0	0	0	0	0
Cell Cycle	Cyanobacterial_Circadian_Clock	1	1	1	1	2	1	1	0	1	0	0	0	0	0
Cell Cycle	Macromolecular_synthesis_operon	2	1	1	1	1	2	2	0	1	0	0	0	0	0
Cell Cycle	MukBEF_Chromosome_Condensation	0	0	0	0	0	0	0	6	17	4	10	10	15	11
Cell Cycle	Two_cell_division_clusters_relating_to_c*	7	5	6	5	5	9	9	1	7	1	0	0	0	0
Cell Well	Alginate_metabolism	0	0	0	0	0	0	0	0	0	0	0	0	1	0
Cell Well	CMP-N-acetylneuraminate_Biosynthesis	1	1	1	1	1	1	4	5	11	5	7	6	7	7
Cell Well	Capsular_Polysaccharide_(CPS)_of_Campylo*	0	0	0	0	0	0	0	0	0	0	2	0	3	0
Cell Well	Capsular_surface_virulence_antigen_loci	0	0	0	0	0	0	0	4	4	4	4	4	4	4
Cell Well	Colanic_acid_biosynthesis	0	0	0	0	0	0	0	16	30	12	25	14	19	15
Cell Well	KDO2-Lipid_A_biosynthesis	3	2	3	2	1	1	2	23	48	12	30	34	38	26
Cell Well	LOS_core_oligosaccharide_biosynthesis	0	1	0	0	0	0	1	18	27	5	30	30	35	27
Cell Well	Lipid_A-Ara4N_pathway_(_Polymyxin_resist*	0	0	0	0	0	0	0	4	5	3	6	6	7	6
Cell Well	Lipid_A_modifications	0	0	0	0	0	0	0	2	5	1	6	3	4	3
Cell Well	Peptidoglycan_Biosynthesis	18	18	19	17	16	31	31	58	120	27	70	72	96	65
Cell Well	Phosphorylcholine_incorporation_in_LPS	0	0	0	0	0	0	1	0	0	0	0	0	0	0
Cell Well	Rhamnose_containing_glycans	5	3	4	4	5	6	9	2	7	2	5	6	7	7
Cell Well	Serotype_determining_Capsular_polysaccha*	0	0	0	0	0	0	0	1	1	1	1	1	1	1
Cell Well	Sialic_Acid_Metabolism	14	13	17	14	13	16	16	26	49	16	46	36	49	46
Cell Well	Teichoic_and_lipoteichoic_acids_biosynth*	6	6	6	6	6	13	10	0	7	0	0	0	0	0
Cell Well	UDP-N-acetylmuramate_from_Fructose-6-pho*	0	0	0	0	0	0	0	2	5	1	4	3	5	3
Cell Well	dTDP-rhamnose_synthesis	1	0	0	1	0	0	1	0	0	0	0	0	1	0
Cell Well	linker_unit-arabinogalactan_synthesis	9	5	9	12	9	6	13	9	18	2	12	13	13	9
Cell Well	mycolic_acid_synthesis	5	5	5	5	5	9	9	13	35	4	16	20	24	19
Clustering	Bacterial_Cell_Division	13	13	16	13	13	23	23	30	64	14	35	40	45	29
Clustering	CBSS-214092.1.peg.3450	0	0	0	0	0	0	0	1	0	0	0	0	0	0
Clustering	CBSS-262719.3.peg.410	2	2	2	2	2	4	4	5	10	2	4	5	7	5
Clustering	CBSS-343509.6.peg.2644	0	0	0	0	0	0	0	0	0	0	1	1	1	1
Clustering	CBSS-562.2.peg.5158_SK3_including	0	0	0	0	0	0	0	8	16	5	11	10	19	9
Clustering	Cluster-based_Subsystem_Grouping_Hypothe*	0	0	0	0	0	0	0	4	8	2	5	6	6	4
Clustering	Conserved_gene_cluster_associated_with_M*	11	10	11	10	10	21	22	22	42	8	23	20	26	23
Clustering	LMPTP_YwlE_cluster	1	1	1	1	1	2	2	3	6	1	3	3	3	2
Clustering	NusA-TFII_Cluster	1	1	1	1	1	2	2	1	6	1	2	3	3	2
Clustering	PA0057_cluster	0	0	0	0	0	0	0	3	6	1	4	5	5	4
Clustering	Putative_hemin_transporter	2	1	2	1	1	2	2	4	5	3	7	6	6	5
Clustering	Putative_sulfate_assimilation_cluster	0	0	0	0	0	0	0	1	2	0	2	1	3	3
Clustering	Type_III_secretion_systems,_extended	0	0	0	0	0	0	0	0	1	0	9	10	13	0
Clustering	YeiH	2	2	2	2	2	4	4	4	7	1	5	4	8	5
Cofactors_Vitamins_Pigments	Biotin_biosynthesis	4	3	6	3	3	6	8	18	38	9	33	30	34	36
Cofactors_Vitamins_Pigments	Chlorophyll_Biosynthesis	0	0	0	0	0	0	0	2	0	0	0	0	0	0
Cofactors_Vitamins_Pigments	Coenzyme_A_Biosynthesis	8	6	9	6	6	12	13	21	45	11	32	33	39	29
Cofactors_Vitamins_Pigments	Coenzyme_B12_biosynthesis	2	2	2	2	2	2	2	15	19	11	31	26	32	32
Cofactors_Vitamins_Pigments	Experimental_tye	3	3	3	3	3	5	5	1	3	1	1	1	1	1
Cofactors_Vitamins_Pigments	Flavodoxin	2	2	2	2	2	3	3	9	19	4	16	14	18	14
Cofactors_Vitamins_Pigments	Folate_Biosynthesis	21	16	21	18	16	31	32	33	80	15	50	53	63	55
Cofactors_Vitamins_Pigments	Heme_and_Siroheme_Biosynthesis	0	0	0	0	0	0	1	31	51	11	43	37	43	39
Cofactors_Vitamins_Pigments	Heme_biosynthesis_orphans	0	0	0	0	0	0	0	0	1	0	0	0	0	0
Cofactors_Vitamins_Pigments	Lipoic_acid_metabolism	1	1	1	1	1	2	2	4	14	3	8	10	16	11
Cofactors_Vitamins_Pigments	Menaquinone_and_Phylloquinone_Biosynthes*	0	0	0	0	0	4	4	12	12	5	17	14	17	15
Cofactors_Vitamins_Pigments	Molybdenum_cofactor_biosynthesis	0	0	0	0	0	0	0	5	14	3	15	14	15	12
Cofactors_Vitamins_Pigments	NAD_and_NADP_cofactor_biosynthesis_global	1	1	1	1	1	2	2	7	15	4	11	7	11	9
Cofactors_Vitamins_Pigments	NAD_regulation	7	6	7	6	7	16	18	22	46	11	31	32	42	26
Cofactors_Vitamins_Pigments	Plastoquinone_Biosynthesis	0	0	0	0	0	0	0	0	1	0	2	1	2	3
Cofactors_Vitamins_Pigments	PnuC-like_transporters	1	1	1	1	1	2	3	1	2	1	3	3	3	3
Cofactors_Vitamins_Pigments	Pyridoxin_(Vitamin_B6)_Biosynthesis	2	2	2	2	2	6	8	30	48	14	37	36	43	35
Cofactors_Vitamins_Pigments	Pyrroloquinoline_Quinone_biosynthesis	0	0	0	0	0	0	0	2	5	0	0	0	8	0
Cofactors_Vitamins_Pigments	Riboflavin,_FMN_and_FAD_metabolism	3	2	3	2	2	4	7	8	23	6	14	13	19	11
Cofactors_Vitamins_Pigments	Thiamin_biosynthesis	5	5	5	5	5	13	15	23	49	10	40	31	51	43
Cofactors_Vitamins_Pigments	Ubiquinone_Biosynthesis	0	0	0	0	0	0	0	9	13	4	10	10	11	8
Cofactors_Vitamins_Pigments	p-Aminobenzoyl-Glutamate_Utilization	0	0	0	0	0	0	0	3	14	0	6	5	9	6
DNA_Metabolism	2-phosphoglycolate_salvage	1	1	2	1	1	1	1	4	5	1	4	4	4	4
DNA_Metabolism	CRISPRs	0	0	0	2	0	0	0	0	0	0	5	8	6	3
DNA_Metabolism	DNA-replication	9	9	9	9	9	19	19	51	94	22	72	65	74	63
DNA_Metabolism	DNA_Repair_Base_Excision	10	8	11	8	8	13	14	26	53	12	37	38	46	34
DNA_Metabolism	DNA_repair,_UvrABC_system	8	6	8	8	5	8	13	13	25	6	17	16	15	16
DNA_Metabolism	DNA_repair,_bacterial	13	11	15	12	12	19	20	47	86	19	62	56	65	56
DNA_Metabolism	DNA_repair,_bacterial_DinG_and_relatives	1	1	1	1	1	2	2	5	11	2	7	7	7	5
DNA_Metabolism	DNA_repair,_bacterial_MutL-MutS_system	4	3	3	3	3	6	6	6	13	3	12	12	12	12
DNA_Metabolism	DNA_repair,_bacterial_RecFOR_pathway	9	8	11	7	7	11	12	14	28	5	19	19	21	15
DNA_Metabolism	DNA_repair,_bacterial_UvrD_and_related_h*	3	1	3	1	1	3	4	10	15	4	18	17	16	14
DNA_Metabolism	DNA_structural_proteins,_bacterial	1	1	1	1	1	2	2	10	19	5	10	11	14	10
DNA_Metabolism	DNA_topoisomerases,_Type_I,_ATP-independ*	4	4	4	4	5	4	8	1	8	2	3	3	5	3
DNA_Metabolism	Plasmid_replication	5	4	5	4	5	7	8	7	15	0	0	0	1	0
DNA_Metabolism	Restriction-Modification_System	5	4	5	6	5	9	14	15	17	6	4	4	11	6
DNA_Metabolism	RuvABC_plus_a_hypothetical	0	0	0	0	0	0	0	2	4	1	2	2	4	3
DNA_Metabolism	YcfH	0	0	0	0	0	0	0	2	5	1	2	3	2	3
FattyAcids	Carotenoids	0	0	0	0	0	0	0	2	2	1	0	0	0	0
FattyAcids	Fatty_Acid_Biosynthesis_FASII	6	6	6	6	6	13	13	24	37	10	26	28	33	24
FattyAcids	Glycerolipid_and_Glycerophospholipid_Met*	5	5	5	5	5	10	10	22	49	15	30	34	38	24
FattyAcids	Isoprenoid_Biosynthesis	11	7	7	7	8	13	13	15	33	6	18	18	19	14
FattyAcids	Polyhydroxybutyrate_metabolism	0	0	0	0	0	0	0	1	2	1	4	2	4	4
FattyAcids	Triacylglycerol_metabolism	2	1	2	1	1	1	1	5	7	3	6	4	8	4
FattyAcids	polyprenyl_synthesis	1	1	1	1	1	2	2	1	6	1	2	3	3	2
IronAcquisition_Metabolism	Campylobacter_Iron_Metabolism	3	3	3	3	3	4	4	3	12	1	6	4	7	6
IronAcquisition_Metabolism	Heme,_hemin_uptake_and_utilization_syste*	6	4	6	5	5	8	10	5	12	1	3	4	3	2
IronAcquisition_Metabolism	Hemin_transport_system	0	0	0	0	0	0	0	8	9	4	10	11	14	9
IronAcquisition_Metabolism	Iron_acquisition_in_Vibrio	2	2	2	2	2	2	2	8	19	2	7	6	8	4
IronAcquisition_Metabolism	Siderophore_Aerobactin	0	0	0	0	0	0	0	18	26	6	21	15	19	19
IronAcquisition_Metabolism	Siderophore_Enterobactin	0	0	0	0	0	0	0	22	53	15	31	30	26	32
IronAcquisition_Metabolism	Transport_of_Iron	1	1	1	1	1	1	1	29	33	7	43	38	33	32
MembraneTransport	ABC_transporter_alkylphosphonate_(TC_3.A*	0	0	0	0	0	0	0	1	7	1	3	3	5	6
MembraneTransport	ABC_transporter_branched-chain_amino_aci*	0	0	0	0	0	0	0	2	3	0	0	0	0	0
MembraneTransport	ABC_transporter_dipeptide_(TC_3.A.1.5.2)	1	0	0	0	1	0	1	0	0	0	0	0	1	0
MembraneTransport	ABC_transporter_of_unknown_substrate_X	0	0	0	0	0	0	0	2	0	0	0	0	4	0
MembraneTransport	ABC_transporter_oligopeptide_(TC_3.A.1.5*	0	0	0	0	0	1	0	0	1	0	0	0	3	0
MembraneTransport	Curli_production	0	0	0	0	0	0	0	9	15	8	10	9	16	9
MembraneTransport	ECF_class_transporters	3	3	3	3	6	4	5	0	3	0	0	0	0	0
MembraneTransport	Fructose_and_Mannose_Inducible_PTS	0	0	0	0	0	4	10	3	7	2	4	4	4	4
MembraneTransport	Na(+)_H(+)_antiporter	0	0	0	0	0	0	0	3	5	1	3	3	3	2
MembraneTransport	Ton_and_Tol_transport_systems	0	0	0	0	0	0	0	28	42	12	47	43	34	37
MembraneTransport	Transport_of_Manganese	6	6	6	8	6	10	12	20	29	6	16	19	22	18
MembraneTransport	Transport_of_Nickel_and_Cobalt	0	0	0	0	0	1	1	4	5	2	6	5	7	7
MembraneTransport	Transport_of_Zinc	3	2	3	2	2	4	6	5	13	2	5	10	9	7
MembraneTransport	Twin-arginine_translocation_system	0	0	0	0	0	0	0	4	8	2	5	6	6	5
MembraneTransport	Type_4_conjugative_transfer_system,_IncI*	0	0	0	0	0	0	0	1	1	0	1	1	1	1
MembraneTransport	Type_III_secretion_system_orphans	0	0	0	0	0	0	0	2	4	1	2	2	3	2
MembraneTransport	Type_IV_pilus	0	0	0	0	0	0	0	25	37	12	40	33	48	34
MembraneTransport	Widespread_colonization_island	0	0	0	0	0	0	0	0	0	0	25	25	22	25
MembraneTransport	pVir_Plasmid_of_Campylobacter	4	3	4	3	4	7	7	5	12	2	7	10	9	4
MembraneTransport	4-Hydroxyphenylacetic_acid_catabolic_pat*	0	0	0	0	0	0	0	3	10	0	5	6	9	12
MetabolismAromatics	Aromatic_Amin_Catabolism	0	0	0	0	0	0	0	2	6	1	3	4	5	3
MetabolismAromatics	Benzoate_degradation	1	1	1	1	1	2	2	3	6	1	7	7	7	7
MetabolismAromatics	Benzoate_transport_and_degradation_clust*	0	0	0	0	0	0	0	1	1	0	0	0	0	0
MetabolismAromatics	Biphenyl_Degradation	0	0	0	0	0	0	0	9	10	3	6	6	12	9
MetabolismAromatics	Catechol_branch_of_beta-ketoadipate_path*	0	0	0	0	0	0	0	1	1	0	4	5	9	8
MetabolismAromatics	Central_meta-cleavage_pathway_of_aromati*	0	0	0	0	0	0	0	1	1	0	0	0	0	0
MetabolismAromatics	Homogentisate_pathway_of_aromatic_compou*	0	0	0	0	0	0	0	6	10	0	6	5	9	7
MetabolismAromatics	N-heterocyclic_aromatic_compound_degrada*	0	0	0	0	0	0	0	0	2	0	0	0	0	0
MetabolismAromatics	Naphtalene_and_antracene_degradation	0	0	0	0	0	0	0	1	1	1	2	2	2	2
MetabolismAromatics	Phenylpropanoid_compound_degradation	0	0	0	0	0	0	0	0	3	0	3	2	3	4
MetabolismAromatics	Protocatechuate_branch_of_beta-ketoadipa*	1	1	1	1	1	1	1	10	21	4	21	24	21	24
MetabolismAromatics	Quinate_degradation	3	2	3	2	2	4	4	4	12	3	7	8	10	10
MetabolismAromatics	Salicylate_and_gentisate_catabolism	0	0	0	0	0	0	0	12	15	3	7	11	10	11
MetabolismAromatics	p-Hydroxybenzoate_degradation	0	0	0	0	0	0	0	1	1	0	1	1	1	2
Miscellaneous	Conserved_gene_cluster_possibly_involved*	1	1	1	1	1	2	3	3	7	1	3	3	3	2
Miscellaneous	Muconate_lactonizing_enzyme_family	0	0	0	0	0	0	0	5	6	1	6	5	3	3
Miscellaneous	YaaA	0	0	0	0	0	0	0	2	4	1	3	3	5	4
Miscellaneous	YbbK	0	0	0	0	0	0	0	2	4	3	4	4	7	5
Miscellaneous	ZZ_gjo_need_homes	10	7	10	7	5	11	14	28	42	15	35	37	42	33
Motility_Chemotaxis	Bacterial_Chemotaxis	0	0	0	0	0	1	0	42	71	23	46	52	67	37
Motility_Chemotaxis	Flagellar_motility	0	0	0	0	0	1	1	0	2	0	1	1	0	1
Motility_Chemotaxis	Flagellum	0	0	0	0	0	2	0	79	144	56	81	94	124	69
Motility_Chemotaxis	Flagellum_in_Campylobacter	0	0	0	0	0	0	0	8	16	7	12	10	13	7
NitrogenMetabolism	Allantoin_Utilization	0	0	0	0	0	0	1	0	1	0	5	4	5	5
NitrogenMetabolism	Amidase_clustered_with_urea_and_nitrile_*	0	0	0	0	0	0	0	0	0	0	0	0	0	1
NitrogenMetabolism	Ammonia_assimilation	0	0	0	0	0	2	2	11	20	5	11	15	16	12
NitrogenMetabolism	Cyanate_hydrolysis	0	0	0	0	0	0	0	3	3	0	2	2	2	4
NitrogenMetabolism	Dissimilatory_nitrite_reductase	0	0	0	0	0	0	0	1	2	1	1	2	2	1
NitrogenMetabolism	Nitrate_and_nitrite_ammonification	0	0	0	0	0	0	0	36	58	29	76	67	56	58
NitrogenMetabolism	Nitric_oxide_synthase	0	0	0	0	0	0	0	1	1	0	0	0	0	0
NitrogenMetabolism	Nitrogen_fixation	0	0	0	0	0	0	0	0	0	0	0	0	5	4
NitrogenMetabolism	Nitrosative_stress	0	0	0	0	0	0	0	6	11	4	16	16	15	15
Nucleosides_Nucleotides	De_Novo_Purine_Biosynthesis	17	12	13	12	11	21	21	18	49	10	34	25	33	25
Nucleosides_Nucleotides	De_Novo_Pyrimidine_Synthesis	8	8	8	8	8	19	21	21	44	10	30	25	29	23
Nucleosides_Nucleotides	Hydantoin_metabolism	0	0	0	0	0	0	0	4	8	0	3	4	6	3
Nucleosides_Nucleotides	Nudix_proteins_(nucleoside_triphosphate_*	4	4	4	4	7	5	7	13	28	6	17	19	26	20
Nucleosides_Nucleotides	Purine_Utilization	5	5	8	5	6	10	9	20	33	1	12	17	29	26
Nucleosides_Nucleotides	Purine_conversions	17	14	19	14	14	28	24	24	64	11	41	36	44	36
Nucleosides_Nucleotides	Purine_nucleotide_synthesis_regulator	0	0	0	0	0	0	0	3	4	1	4	3	3	2
Nucleosides_Nucleotides	Pyrimidine_utilization	1	1	1	1	1	2	2	6	12	1	8	7	13	10
Nucleosides_Nucleotides	Ribonucleotide_reduction	9	10	10	10	10	16	16	17	41	8	27	30	32	25
Nucleosides_Nucleotides	Xanthosine_utilization_(xap_region)	0	0	0	0	0	0	0	4	5	0	2	2	2	4
Phages_Transposable Elements	Phage_capsid_proteins	6	5	6	6	6	5	12	0	2	0	2	4	7	2
Phages_TransposableElements_Plasmids	IbrA_and_IbrB:_co-activators_of_prophage*	0	0	0	0	0	0	0	2	2	2	8	6	13	8
Phages_TransposableElements_Plasmids	Listeria_phi-A118-like_prophages	2	1	2	1	2	2	3	0	0	0	0	0	0	0
Phages_TransposableElements_Plasmids	Staphylococcal_pathogenicity_islands_SaPI	5	2	5	4	3	6	7	6	19	4	17	15	21	18
Phages_TransposableElements_Plasmids	Staphylococcal_phi-Mu50B-like_prophages	2	1	2	1	2	4	4	3	6	1	3	5	3	3
Phages_TransposableElements_Plasmids	Vibrio_pathogenicity_island	0	0	0	0	0	0	0	4	4	4	4	4	8	4
Phosphorus_Metabolism	Alkylphosphonate_utilization	1	1	1	1	1	1	1	5	13	2	5	6	7	5
Phosphorus_Metabolism	Phosphate_metabolism	9	6	8	5	6	16	14	46	76	21	64	60	81	50
Phosphorus_Metabolism	Phosphonate_metabolism	1	1	1	1	1	1	1	2	4	0	7	8	14	14
Phosphorus_Metabolism	Photosystem_I	9	9	9	9	9	9	10	6	6	7	5	5	4	4
Phosphorus_Metabolism	Photosystem_II	9	9	9	9	9	10	10	8	7	8	7	7	6	6
Potassium Metabolism	Glutathione-regulated_potassium-efflux_s*	0	0	0	0	0	0	0	10	13	5	12	11	18	13
	Potassium_homeostasis	6	4	6	6	5	6	9	30	52	12	41	37	52	36
Protein Metabolism	Glycine_reductase,_sarcosine_reductase_a*	2	2	2	2	2	3	3	4	6	1	3	4	3	2
Protein Metabolism	N-linked_Glycosylation_in_Bacteria	0	0	0	0	0	1	0	1	4	1	2	2	1	1
Protein Metabolism	Peptidyl-prolyl_cis-trans_isomerase	1	1	1	1	1	2	2	11	21	5	14	19	20	15
Protein Metabolism	Periplasmic_disulfide_interchange	0	0	0	0	0	0	1	19	27	9	25	23	29	23
Protein Metabolism	Programmed_frameshift	1	1	1	1	1	2	2	4	6	1	2	3	4	1
Protein Metabolism	Proteasome_bacterial	6	4	6	4	4	6	6	9	18	5	8	10	12	7
Protein Metabolism	Protein_chaperones	0	0	0	0	0	1	0	9	14	7	12	14	11	12
Protein Metabolism	Protein_degradation	3	3	3	3	3	5	5	12	18	6	13	12	14	15
Protein Metabolism	Protein_secretion_by_ABC-type_exporters	0	0	0	0	0	0	0	1	5	0	5	6	3	1
Protein Metabolism	Proteolysis_in_bacteria,_ATP-dependent	1	1	1	1	1	2	2	10	17	5	13	12	12	13
Protein Metabolism	Ribosomal_protein_S12p_Asp_methylthiotra*	0	0	0	0	0	0	0	2	3	2	4	4	2	4
Protein Metabolism	Ribosome_LSU_bacterial	36	36	36	36	36	67	67	52	127	33	66	55	74	50
Protein Metabolism	Ribosome_LSU_chloroplast	3	3	3	3	3	4	4	1	1	2	1	2	1	1
Protein Metabolism	Ribosome_LSU_mitochondrial	2	2	2	2	2	2	2	0	0	0	0	0	0	0
Protein Metabolism	Ribosome_SSU_bacterial	32	31	32	31	31	53	53	28	94	30	37	33	45	35
Protein Metabolism	Ribosome_SSU_mitochondrial	3	2	2	3	2	3	3	3	3	4	3	3	3	3
Protein Metabolism	Ribosome_activity_modulation	0	0	0	0	0	0	0	2	4	2	3	3	3	3
Protein Metabolism	Ribosome_biogenesis_bacterial	5	5	7	5	5	10	12	14	23	7	17	17	20	15
Protein Metabolism	Selenocysteine_metabolism	0	0	0	0	0	0	0	7	12	4	10	8	11	12
Protein Metabolism	Translation_elongation_factor_G_family	1	1	1	1	1	2	2	2	9	1	2	2	5	5
Protein Metabolism	Translation_elongation_factors_eukaryoti*	2	2	2	2	2	3	3	1	6	1	2	3	3	2
Protein Metabolism	Translation_initiation_factors_eukaryoti*	0	0	0	0	0	0	0	1	4	1	2	3	4	2
Protein Metabolism	Universal_GTPases	10	10	10	10	10	20	21	21	60	11	27	32	37	20
Protein Metabolism	tRNA_aminoacylation,_Asp_and_Asn	6	5	7	5	5	10	10	3	17	2	4	6	8	5
Protein Metabolism	tRNA_aminoacylation,_Glu_and_Gln	2	1	2	1	1	2	2	4	11	2	6	6	6	4
RNA Metabolism	ATP-dependent_RNA_helicases,_bacterial	1	1	1	1	1	2	2	8	17	3	11	10	11	7
RNA Metabolism	Polyadenylation_bacterial	0	0	0	0	0	0	0	6	9	2	7	9	8	7
RNA Metabolism	Queuosine-Archaeosine_Biosynthesis	10	9	10	10	9	18	19	29	61	8	35	38	40	29
RNA Metabolism	RNA_3'-terminal_phosphate_cyclase	0	0	0	0	0	0	0	0	1	0	2	7	5	2
RNA Metabolism	RNA_polymerase_II_initiation_factors	0	0	0	0	0	0	0	1	0	0	0	0	0	0
RNA Metabolism	RNA_polymerase_bacterial	13	12	13	13	13	18	19	11	31	9	17	13	22	12
RNA Metabolism	RNA_polymerase_chloroplast	0	0	0	0	0	0	0	1	1	1	1	1	1	1
RNA Metabolism	RNA_processing_and_degradation,_bacterial	4	2	4	2	2	4	4	18	32	8	19	21	25	20
RNA Metabolism	Ribonuclease_H	1	1	1	1	1	2	2	1	6	1	3	3	3	3
RNA Metabolism	Rrf2_family_transcriptional_regulators	1	1	1	1	1	2	2	4	12	2	9	7	11	8
RNA Metabolism	Transcription_factors_bacterial	8	7	7	7	7	13	13	23	46	11	23	30	36	29
RNA Metabolism	Transcription_initiation,_bacterial_sigm*	1	1	1	1	1	2	3	19	50	12	33	31	40	26
RNA Metabolism	Wyeosine-MimG_Biosynthesis	0	0	0	0	0	0	0	2	3	1	2	3	2	2
RNA Metabolism	tRNA_processing	7	5	7	5	5	9	9	14	36	9	24	28	31	20
RNA Metabolism	tRNA_splicing	0	0	0	0	0	0	0	0	0	0	1	1	0	0
Regulation, Cell Signaling	Autoinducer_2_(AI-2)_transport_and_proce*	0	0	0	0	0	0	0	1	4	0	2	2	4	2
Regulation, Cell Signaling	CytR_regulation	0	0	0	0	0	0	0	3	8	2	6	7	7	5
Regulation, Cell Signaling	DNA-binding_regulatory_proteins,_strays	0	0	0	0	0	0	0	16	29	8	30	21	32	30
Regulation, Cell Signaling	MazEF_toxin-antitoxing_(programmed_cell_*	1	1	1	1	1	2	2	1	1	0	0	0	2	0
Regulation, Cell Signaling	Murein_hydrolase_regulation_and_cell_dea*	0	0	0	0	0	1	1	7	13	3	10	9	11	7
Regulation, Cell Signaling	Orphan_regulatory_proteins	0	0	0	0	0	0	0	28	48	14	41	42	48	40
Regulation, Cell Signaling	Sex_pheromones_in_Enterococcus_faecalis_*	5	4	5	4	3	7	6	2	7	1	2	4	4	2
Regulation, Cell Signaling	Streptococcal_Mga_Regulon	0	0	0	0	0	0	1	0	0	0	0	0	0	0
Regulation, Cell Signaling	Stringent_Response,_(p)ppGpp_metabolism	1	1	3	2	1	2	2	3	7	1	3	3	4	2
Regulation, Cell Signaling	Two-component_regulatory_systems_in_Camp*	0	0	0	0	0	0	0	0	1	0	0	0	0	0
Regulation, Cell Signaling	cAMP_signaling_in_bacteria	1	2	1	2	2	4	3	12	21	4	13	15	17	12
Respiration	Anaerobic_respiratory_reductases	0	0	0	0	0	0	1	5	11	2	18	13	24	18
Respiration	Biogenesis_of_c-type_cytochromes	0	0	0	0	0	0	0	12	22	8	21	20	23	21
Respiration	Biogenesis_of_cytochrome_c_oxidases	0	0	0	0	0	0	0	4	4	1	4	3	4	3
Respiration	Cytochrome_B6-F_complex	4	4	4	4	4	4	4	3	3	3	3	3	3	3
Respiration	F0F1-type_ATP_synthase	9	9	9	9	9	14	14	21	29	10	21	20	23	10
Respiration	Formate_dehydrogenase	0	0	0	0	0	0	0	13	33	11	35	29	29	36
Respiration	Formate_hydrogenase	0	1	0	0	0	0	0	16	35	10	29	29	44	35
Respiration	Na(+)-translocating_NADH-quinone_oxidore*	0	0	0	0	0	0	0	24	41	7	21	27	28	23
Respiration	Na+_translocating_decarboxylases_and_rel*	5	3	5	3	3	3	4	0	4	0	0	0	0	0
Respiration	NiFe_hydrogenase_maturation	0	0	0	0	0	0	0	11	18	8	14	14	19	14
Respiration	Respiratory_Complex_I	21	21	21	22	22	21	21	36	60	36	57	55	63	49
Respiration	Respiratory_dehydrogenases_1	0	0	0	0	0	0	1	6	10	3	12	11	15	12
Respiration	Soluble_cytochromes_and_functionally_rel*	1	2	1	1	1	1	1	6	14	5	7	9	11	6
Respiration	Succinate_dehydrogenase	0	0	0	0	0	0	0	11	25	10	19	22	26	16
Respiration	Terminal_cytochrome_C_oxidases	4	4	4	4	4	4	4	4	4	4	4	4	4	5
Respiration	Terminal_cytochrome_oxidases	0	0	0	0	0	2	2	22	39	10	29	24	28	25
Respiration	Tetrathionate_respiration	0	0	0	0	0	0	0	11	11	6	7	6	8	8
Respiration	Ubiquinone_Menaquinone-cytochrome_c_redu*	1	1	1	1	1	1	1	1	2	1	1	1	1	1
Respiration	V-Type_ATP_synthase	0	0	0	0	0	0	0	0	0	1	0	0	0	0
Respiration	trimethylamine_N-oxide_(TMAO)_reductase	0	0	0	0	0	0	0	5	7	2	9	9	8	6
Secondary	Auxin_biosynthesis	1	1	1	1	1	5	5	7	16	4	9	9	13	8
Secondary	Auxin_degradation	0	0	0	0	0	0	0	1	0	3	0	0	0	0
Secondary	Biflavanoid_biosynthesis	0	0	0	0	0	1	2	6	14	2	13	12	16	16
Secondary	Cannabinoid_biosynthesis	0	0	0	0	0	0	0	1	1	0	0	0	0	0
Secondary	Cinnamic_Acid_Degradation	0	0	0	0	0	0	0	4	7	3	7	6	6	8
Secondary	Flavanone_biosynthesis	0	0	0	0	0	0	0	0	0	1	0	0	0	0
Secondary	Phenylpropionate_Degradation	0	0	0	0	0	0	0	4	5	5	8	8	6	8
Secondary	Steroid_sulfates	0	0	0	0	0	0	0	2	4	1	6	5	6	8
Stress	Acid_resistance_mechanisms	0	0	0	0	0	0	0	1	1	0	0	0	2	0
Stress	Bacterial_hemoglobins	2	2	2	2	1	0	0	20	22	4	13	13	19	12
Stress	Choline_and_Betaine_Uptake_and_Betaine_B*	13	12	14	10	13	13	14	10	21	0	13	8	12	14
Stress	Dimethylarginine_metabolism	0	0	0	0	0	0	1	0	1	0	1	1	1	1
Stress	Glutaredoxins	1	1	1	1	1	3	3	7	18	4	12	13	14	9
Stress	Glutathione-dependent_pathway_of_formald*	0	0	0	0	0	0	0	4	8	2	7	6	7	6
Stress	Glutathione:_Biosynthesis_and_gamma-glut*	1	1	1	1	1	2	2	2	8	1	2	3	3	4
Stress	Glutathione:_Non-redox_reactions	0	0	0	1	0	0	0	27	61	16	47	46	53	40
Stress	Glutathione:_Redox_cycle	0	0	0	0	0	1	1	6	12	3	12	9	15	13
Stress	Glutathionylspermidine_and_Trypanothione	0	0	0	0	0	0	0	1	2	1	3	2	2	2
Stress	Heat_shock_dnaK_gene_cluster_extended	9	8	8	8	8	15	16	17	38	8	21	20	26	16
Stress	Hfl_operon	0	0	0	0	0	0	1	10	16	4	10	11	15	10
Stress	Oxidative_stress	7	6	7	6	7	8	7	27	45	9	25	26	31	20
Stress	Redox-dependent_regulation_of_nucleus_pr*	0	0	0	0	0	1	1	2	4	1	4	4	4	4
Stress	Sugar-phosphate_stress_regulation	0	0	0	0	0	0	0	3	4	1	4	3	7	4
Stress	Universal_stress_protein_family	4	4	4	4	5	8	11	8	27	7	22	21	25	23
Sulfur Metabolism	Alkanesulfonate_assimilation	0	0	0	0	0	0	0	0	0	0	5	1	1	1
Sulfur Metabolism	Alkanesulfonates_Utilization	0	0	0	0	0	0	0	0	0	0	3	2	1	3
Sulfur Metabolism	Galactosylceramide_and_Sulfatide_metabol*	2	2	2	2	2	2	2	1	3	0	1	1	1	1
Sulfur Metabolism	Sulfur_oxidation	0	0	0	0	0	0	0	1	1	0	0	0	0	0
Sulfur Metabolism	Taurine_Utilization	0	0	0	0	0	0	0	2	4	1	2	2	1	3
Sulfur Metabolism	Thioredoxin-disulfide_reductase	4	5	4	4	5	9	9	11	30	7	19	21	19	16
Sulfur Metabolism	Utilization_of_glutathione_as_a_sulphur_*	0	0	0	0	0	0	0	6	13	1	6	5	10	5
Virulence	Type_4_secretion_and_conjugative_transfer	0	0	0	0	0	0	0	31	35	1	3	4	4	1
Virulence_Disease_Defense	Adhesins_in_Staphylococcus	0	0	0	0	0	3	1	0	0	0	0	0	0	0
Virulence_Disease_Defense	Adhesion_of_Campylobacter	1	1	1	1	1	2	3	0	2	0	0	0	0	0
Virulence_Disease_Defense	Arsenic_resistance	0	0	0	0	0	0	0	6	6	2	9	10	10	9
Virulence_Disease_Defense	Beta-lactamase	2	2	3	2	2	2	2	4	6	1	3	3	4	6
Virulence_Disease_Defense	Cobalt-zinc-cadmium_resistance	10	9	11	10	10	9	16	10	18	2	12	11	15	16
Virulence_Disease_Defense	Copper_homeostasis	8	6	6	7	7	10	8	23	30	5	20	24	30	20
Virulence_Disease_Defense	Copper_homeostasis:_copper_tolerance	1	1	1	1	1	2	2	16	26	7	23	20	24	19
Virulence_Disease_Defense	Fosfomycin_resistance	0	0	0	0	0	0	0	1	2	0	2	2	4	2
Virulence_Disease_Defense	Listeria_surface_proteins:_Internalin-li*	0	0	0	0	0	0	0	1	0	0	0	0	0	0
Virulence_Disease_Defense	Listeria_surface_proteins:_LPXTG_motif	0	0	0	0	0	0	1	0	0	0	0	0	0	0
Virulence_Disease_Defense	MLST	3	2	2	2	2	3	3	3	6	1	4	2	3	2
Virulence_Disease_Defense	Methicillin_resistance_in_Staphylococci	3	3	3	3	3	7	8	1	5	0	3	4	1	4
Virulence_Disease_Defense	Multidrug_Resistance,_2-protein_version_*	1	1	1	1	1	1	1	0	1	0	0	0	0	0
Virulence_Disease_Defense	Multidrug_Resistance,_Tripartite_Systems*	0	0	0	0	0	0	0	0	0	0	1	1	2	1
Virulence_Disease_Defense	Multidrug_Resistance_Efflux_Pumps	3	3	3	3	3	3	3	6	16	3	9	7	17	7
Virulence_Disease_Defense	Multidrug_efflux_pump_in_Campylobacter_j*	0	0	0	0	0	0	0	1	1	0	0	0	0	0
Virulence_Disease_Defense	Resistance_to_fluoroquinolones	2	2	2	2	2	4	4	9	14	5	8	9	9	7
Virulence_Disease_Defense	Salmonella_invasion_locus	0	0	0	0	0	0	0	0	0	0	0	0	1	0
Virulence_Disease_Defense	Streptococcus_pneumoniae_Vancomycin_Tole*	1	0	0	0	0	0	0	0	0	0	0	0	0	0
Virulence_Disease_Defense	Streptococcus_pyogenes_recombinatorial_z*	3	2	3	2	2	4	4	2	7	1	2	4	5	2
Virulence_Disease_Defense	Streptothricin_resistance	0	0	0	0	0	0	0	1	2	0	0	0	0	0
Virulence_Disease_Defense	Zinc_resistance	0	0	0	0	0	0	0	2	2	2	5	2	3	3
