## Supplementary material for "Seasonal frost improves probiotic and nutrient availability in fermented vegetables": Table S8

	gene_function	frost	tunnel	difference	low_ci	high_ci	f_value	p_value
model_Methionine	Methionine_Degradation	2.66666666666667	1	1.66666666666667	0.232449090083512	3.10088424324982	35.7142857142857	0.0018793352646136
model_Threonine_	Threonine_and_Homoserine_Biosynthesis	2.66666666666667	1	1.66666666666667	0.232449090083512	3.10088424324982	35.7142857142857	0.0018793352646136
model_D.ribose_u	D.ribose_utilization	9.66666666666667	6.5	3.16666666666667	0.734296149551054	5.59903718378228	23.4415584415585	0.00470814391855107
model_Fructose_u	Fructose_utilization	12.6666666666667	9	3.66666666666667	-1.50470023913432	8.83803357246765	9.09774436090225	0.0295431770261159
model_Malonate_d	Malonate_decarboxylase	8.33333333333333	3	5.33333333333333	-2.65205217811079	13.3187188447775	11.7972350230415	0.0185409558173889
model_Acid_resis	Acid_resistance_mechanisms	0.333333333333333	2	-1.66666666666667	-3.10088424324982	-0.232449090083513	35.7142857142857	0.0018793352646136
model_Sugar.phos	Sugar.phosphate_stress_regulation	8	4	4	-3.45241313525099	11.452413135251	7.61904761904762	0.0398222843034901
