## Supplementary material for "Seasonal frost improves probiotic and nutrient availability in fermented vegetables": Table S9

	gene_function	frost	tunnel	difference	low_ci	high_ci	f_value	p_value
model_Isoleucine	Isoleucine_degradation	0	2	-2	-3.837386231	-0.162613769	8.571428571	0.032719936
model_Acetoin._b	Acetoin._butanediol_metabolism	6.25	1	5.25	0.58306441	9.91693559	7.213740458	0.04351473
model_Acetyl.CoA	Acetyl.CoA_fermentation_to_Butyrate	6	2	4	1.653390571	6.346609429	17.14285714	0.008993599
model_D.Sorbitol	D.Sorbitol.D.Glucitol._and_L.Sorbose_Uti.	30	10.33333333	19.66666667	8.505551351	30.82778198	22.6038961	0.005084825
model_D.Tagatose	D.Tagatose_and_Galactitol_Utilization	12	0	12	2.905402155	21.09459785	12.59475219	0.016406518
model_Ethanolami	Ethanolamine_utilization	27.25	16.66666667	10.58333333	8.281976759	12.88468991	177.2417582	4.28E-05
model_L.fucose_u	L.fucose_utilization	28.75	10.66666667	18.08333333	8.652893899	27.51377277	30.0044603	0.002764059
model_L.rhamnose	L.rhamnose_utilization	48.5	21.66666667	26.83333333	4.192974021	49.47369265	9.618181818	0.026813068
model_Methylglyo	Methylglyoxal_Metabolism	8.5	5	3.5	-2.77721871	9.77721871	7	0.045659124
model_Predicted_	Predicted_carbohydrate_hydrolases	4	1.666666667	2.333333333	0.021636879	4.645029788	10	0.025031016
model_Propanedio	Propanediol_utilization	29.75	21	8.75	0.89492631	16.60507369	7.564841499	0.040289851
model_Propionate	Propionate.CoA_to_Succinate_Module	6.75	4.333333333	2.416666667	0.508809424	4.32452391	9.241758242	0.028749914
model_Ribitol._X	Ribitol._Xylitol._Arabitol._Mannitol_and.	9.5	3.333333333	6.166666667	4.21194971	8.121383623	57.5210084	0.000632505
model_Unknown_su	Unknown_sugar_utilization_.cluster_yphAB.	12	5.333333333	6.666666667	0.553019636	12.7803137	9.367681499	0.028080668
model_Carotenoid	Carotenoids	1.666666667	0	1.666666667	0.23244909	3.100884243	35.71428571	0.001879335
model_Polyhydrox	Polyhydroxybutyrate_metabolism	1.333333333	3.5	-2.166666667	-3.728036104	-0.605297229	10.97402597	0.021177302
model_Carotenoid	Carotenoids	1.666666667	0	1.666666667	0.23244909	3.100884243	35.71428571	0.001879335
model_Polyhydrox	Polyhydroxybutyrate_metabolism	1.333333333	3.5	-2.166666667	-3.728036104	-0.605297229	10.97402597	0.021177302
model_Anaerobic_	Anaerobic_respiratory_reductases	6	18.25	-12.25	-21.55424691	-2.945753092	12.51824818	0.016595834
model_Respirator	Respiratory_dehydrogenases_1	6.333333333	12.5	-6.166666667	-13.58300968	1.249676345	9.68175389	0.02650422
model_Arsenic_re	Arsenic_resistance	4.666666667	9.5	-4.833333333	-10.24388662	0.577219949	17.16326531	0.008972092
model_Multidrug_	Multidrug_Resistance._Tripartite_Systems.	0	1.25	-1.25	-2.045611576	-0.454388424	17.85714286	0.008281793
model_Coenzyme_B	Coenzyme_B12_biosynthesis	30.25	15	15.25	7.251465636	23.24853436	35.12586532	0.001950388
model_Menaquinon	Menaquinone_and_Phylloquinone_Biosynthes.	15.75	9.666666667	6.083333333	-2.895719448	15.06238611	8.047417699	0.036383017
model_Plastoquin	Plastoquinone_Biosynthesis	2	0.333333333	1.666666667	0.311851081	3.021482252	8.928571429	0.030514977
model_PnuC.like_	PnuC.like_transporters	3	1.333333333	1.666666667	0.23244909	3.100884243	35.71428571	0.001879335
