## Supplementary material for "Seasonal frost improves probiotic and nutrient availability in fermented vegetables": Table S10

Isolate	Material	Treatment	ID_GTDB_taxon	FastANI	N_Contig (>1000)	Trim_Bases	Trim_Reads	Length	AvgLength	ReadCoverage	GC%	N50	N_PredictedGenes
BHSB5	Cabbage	Tunnel	s__Lactilactobacillus sakei	97.5	743	852073515	6914518	3595474	4389.13	236.9850303	40.99	14452	1953
BHSB6	Cabbage	Tunnel	s__Lactilactobacillus sakei	97.14	337	904469431	7199518	2948103	8748.08	306.7970932	41.21	54026	1561
BHSB7	Cabbage	Tunnel	s__Lactilactobacillus sakei	97.11	668	1005597217	7944058	3436248	5144.08	292.6439585	41.02	13235	1869
BHSB8	Cabbage	Tunnel	s__Lactilactobacillus sakei	97.13	414	673261195	5271312	3167684	7651.41	212.540517	40.8	37145	1690
BHSB9	Cabbage	Frost	s__Lactilactobacillus sakei	97.39	544	793377085	6491936	3392150	6235.57	233.8862034	40.81	40856	1803
BHSB10	Cabbage	Frost	s__Lactilactobacillus sakei	97.39	423	482301961	3902996	3230393	7636.86	149.3013268	40.9	54026	1674
BHSB11	Cabbage	Frost	s__Leuconostoc carnosum	97.4	375	985486282	7751862	4693739	12516.63	209.9576227	39.76	164454	2289
BHSB12	Cabbage	Frost	s__Lactilactobacillus sakei	97.41	603	850822869	6724016	5421119	8990.25	156.9459864	39.59	55727	2659
BHSB17	Carrot	Frost	s__Citrobacter braakii	98.58	4842	1018784742	8016872	12807361	2645.06	79.54681234	48.76	2824	10471
BHSB18	Carrot	Frost	s__Citrobacter braakii	98.61	1835	714212679	5568528	22809205	12430.08	31.31247577	52.71	52753	NA
BHSB20	Carrot	Frost	s__Citrobacter braakii	98.53	3263	976238953	7683092	9469667	2902.14	103.0911597	44.26	5545	6256
BHSB21	Carrot	Tunnel	s__Citrobacter braakii	98.44	3603	804464092	6286118	16625229	4614.29	48.38815104	52.18	12393	13974
BHSB22	Carrot	Tunnel	s__Citrobacter braakii	98.55	3383	827858208	6494698	16613727	4910.95	49.82977077	51.88	13292	13884
BHSB23	Carrot	Tunnel	s__Rahnell variigena	98.25	3473	1109598294	8651850	21117760	6080.55	52.54337079	51.99	22176	22167
BHSB24	Carrot	Tunnel	s__Citrobacter braakii	98.25	3289	832169130	6495756	16006062	4866.54	51.99087258	52.74	11204	13438
